# Contrasting Impacts of the Anthropogenic Environment on the Diet of Long-tailed Macaques (*Macaca fascicularis*) in Southeast Asia

**DOI:** 10.1101/2025.07.26.666990

**Authors:** Benjamin Gombash, Amanda Acevedo, Chissa Rivaldi, Hope Hollocher

**Author notes:** Correspondence: Benjamin Gombash 520 Westgate Ave, Apartment 302, University City, MO, 63130 1-419-345-9949.

## Abstract

Human expansion will only increase access to anthropogenic food resources for wildlife species. Access to these resources can have positive and negative impacts on wildlife species. It is generally assumed that access to anthropogenic resources will decrease diet diversity, although recent work questions this. Our research uses metabarcoding to assess the diet detected in fecal samples from long-tailed macaques (*Macaca fascicularis*) on the islands of Singapore and Bali, Indonesia. We gathered information about multiple parameters to characterize the distinctly different anthropogenic environments on the two islands. Then, we used a leave one out cross validation model selection procedure and linear regressions to determine which environmental parameters impact various diet metrics for the macaques in these two different anthropogenic contexts. Macaques in both island contexts increased their usage of crop diet items with greater anthropogenic access, but with different resulting patterns. We found that as food provisioning of the macaques increases in Bali, multiple measures of diet richness decrease, as generally expected, yet diet stability within a group also decreases, indicating that although diet richness decreases with provisioning, individuals do not experience similar levels of access to these resources. In contrast to Bali, there were no significant differences in diet stability across groups in Singapore with increases in anthropogenic resources. These differing impacts on diet, seen in a single species, highlight the need to consider more closely the details of the spatial and temporal distribution of anthropogenic resource access when making predictions about how a species’ diet will be impacted.
