## Supplemental Table 3 for "Contrasting Impacts of the Anthropogenic Environment on the Diet of Long-tailed Macaques (*Macaca fascicularis*) in Southeast Asia"

### Sheet: Shee1
Genus	Bali	Singapore	Wheatley_1980	Corlett_Lucas_1990	Lucas_Corlett_1998	Sha_Honya_2013	Yeager_1996	Ruslin_etal_2018	Wheatley_1999	Brotcorne_2014	Wheatley_1996_B	Wheatley_1996_K
Acacia	0	0	0	0	1	0	0	1	0	3	0	0
Actinodaphene	0	0	0	0	0	0	1	0	0	0	0	0
Adenanthera	0	0	0	0	0	0	0	1	0	0	0	0
Adinandra	0	0	0	0	1	0	0	0	0	0	0	0
Adonidia	0	0	0	0	0	0	0	1	0	0	0	0
Aegle	0	0	0	0	0	0	0	0	0	1	0	0
Aglaia	0	0	0	0	0	0	1	1	0	0	0	0
Aidia	0	0	0	0	0	1	0	1	0	0	0	0
Alangium	0	0	0	0	1	0	0	0	0	0	0	0
Albizia	0	0	0	0	0	0	0	0	0	1	0	0
Alseodaphne	0	0	0	0	0	0	0	1	0	0	0	0
Alstonia	0	0	0	0	0	1	0	0	0	0	0	0
Ananas	1	1	0	0	0	0	0	0	1	1	0	0
Anisophyllea	1	1	0	0	0	0	0	1	0	0	0	0
Antidesma	0	0	0	0	1	0	0	0	0	1	0	0
Aporusa	0	0	0	0	1	1	1	1	0	0	0	0
Aquilaria	1	1	0	0	0	0	0	1	0	0	0	0
Arachis	1	1	0	0	0	0	0	0	1	1	1	0
Archidendron	0	0	0	0	1	1	0	3	0	0	0	0
Areca	0	0	0	0	1	0	0	2	1	0	0	0
Ardisia	0	0	0	1	1	0	1	0	0	0	0	0
Artocarpus	0	0	0	1	3	2	0	4	2	1	0	0
Averrhoa	1	1	0	0	1	0	0	0	1	0	0	0
Axonopus	0	0	0	0	0	1	0	1	0	0	0	0
Azadirachta	0	0	0	0	0	0	0	1	0	0	0	0
Baccaurea	0	0	0	0	2	1	2	0	0	0	0	0
Balakata	0	0	0	0	0	0	0	1	0	0	0	0
Bambus	0	0	0	0	0	0	0	0	0	1	0	0
Baphia	0	0	0	0	0	1	0	0	0	0	0	0
Barringtonia	0	0	1	0	0	0	0	0	0	0	0	0
Beilschmiedia	1	1	0	0	0	0	0	1	0	0	0	0
Bhesa	1	1	0	0	1	1	0	0	0	0	0	0
Blumeodendron	0	0	0	0	0	1	0	0	0	0	0	0
Borassus	1	1	0	0	0	0	0	0	0	1	0	0
Bridelia	0	0	0	0	0	0	0	3	0	0	0	0
Caesalpinia	0	0	0	0	0	0	0	0	0	1	0	0
Calamagrostis	0	0	1	0	0	0	0	0	0	0	0	0
Calamus	0	0	0	1	4	0	0	0	0	0	0	0
Calliandra	0	0	0	0	0	0	0	1	0	0	0	0
Callicarpa	0	0	1	0	0	0	0	0	0	0	0	1
Calophyllum	1	1	0	0	1	0	0	1	0	1	0	0
Calopogonium	0	0	0	0	0	0	0	1	0	0	0	0
Campnospermum	0	0	0	1	1	0	0	0	0	0	0	0
Canarium	0	0	0	0	1	0	0	0	0	0	0	0
Carica	1	1	0	0	1	0	0	0	1	1	1	0
Caryota	1	1	0	0	1	1	0	0	0	0	0	0
Castanopsis	0	0	0	0	2	0	0	0	0	0	0	0
Cayratia	0	0	0	0	0	0	0	1	0	0	0	0
Ceiba	0	0	0	0	0	0	0	0	0	1	0	0
Chromolaena	0	0	0	0	0	0	0	0	0	1	0	0
Chrysophyllum	0	0	0	0	1	0	0	0	0	0	0	0
Cinnamomum	1	1	0	0	0	1	0	1	0	0	0	0
Citrullus	1	1	0	0	0	0	0	0	0	1	0	0
Citrus	1	1	0	0	0	0	0	0	1	1	0	0
Clidemia	0	0	0	0	1	0	0	1	0	0	0	0
Cnestis	0	0	0	0	0	0	0	1	0	0	0	0
Coccinia	0	0	0	0	0	0	0	0	0	1	0	0
Cocos	0	0	0	0	0	0	0	0	1	1	1	0
Colocasia	0	0	0	0	0	0	0	0	1	0	0	0
Combretum	0	0	0	0	0	0	0	2	0	0	0	0
Commersonia	0	0	0	0	0	0	0	1	0	0	0	0
Coscinium	1	1	0	0	0	0	0	1	0	0	0	0
Cratoxylon	0	0	1	0	0	1	0	0	0	0	0	0
Crucia	0	0	0	0	0	0	1	0	0	0	0	0
Crypteronia	0	0	0	0	0	0	0	1	0	0	0	0
Cucumis	1	1	0	0	0	0	0	0	1	1	0	0
Cyathocalyx	0	0	0	0	1	1	0	1	0	1	0	0
Cynodon	0	0	0	0	0	0	0	0	1	0	1	0
Daemonorops	0	0	0	0	1	0	0	0	0	0	0	0
Delonix	0	0	0	0	0	0	0	0	0	1	0	0
Diospyros	0	0	0	0	0	1	2	0	0	0	0	0
Dipterocarpus	0	0	0	0	1	0	0	1	0	0	0	0
Dissochaeta	0	0	0	0	1	0	0	1	0	0	0	0
Dracontomelon	0	0	1	0	0	0	0	0	0	0	0	1
Durio	0	0	0	0	2	0	0	1	0	1	0	0
Dysoxylum	0	0	0	0	0	1	0	0	0	0	0	0
Elaeis	1	1	0	0	0	1	0	1	0	0	0	0
Elaeocarpus	1	1	0	0	3	1	0	2	0	0	0	0
Embelia	0	0	0	1	1	0	0	0	0	0	0	0
Endospermum	1	0	0	0	0	0	0	1	0	0	0	0
Erythrina	1	1	0	0	0	0	0	0	0	1	0	0
Eugenia	0	0	1	0	3	1	2	0	0	1	0	0
Eusideroxylon	0	0	1	0	0	0	0	0	0	0	0	1
Fibraurea	1	1	0	0	1	0	0	1	0	0	0	0
Ficus	1	1	1	8	7	1	2	7	1	6	1	1
Fissistigma	0	0	0	0	1	0	1	1	0	0	0	0
Ganua	0	0	0	0	0	0	1	0	0	0	0	0
Garcinia	0	0	0	0	3	2	4	2	0	0	0	0
Gironniera	0	0	0	0	0	1	0	0	0	0	0	0
Gluta	0	0	0	0	0	0	0	1	0	0	0	0
Glycosmis	0	0	0	0	0	1	0	0	0	0	0	0
Gnetum	0	1	0	1	1	0	0	0	0	0	0	0
Guioa	0	0	0	1	0	0	0	0	0	0	0	0
Gynotroches	0	0	0	1	1	1	0	1	0	0	0	0
Hibiscus	1	1	0	0	0	0	0	1	1	0	0	0
Intsia	0	0	1	0	0	0	0	0	0	0	0	0
Ipomoea	1	1	0	0	0	0	0	1	1	1	1	0
Irvingia	0	0	0	0	1	0	0	0	0	0	0	0
Khaya	0	0	0	0	0	0	0	1	0	0	0	0
Kibatalia	0	0	0	0	0	0	0	1	0	0	0	0
Knema	1	1	0	0	2	0	0	4	0	0	0	0
Koompassia	0	0	0	0	1	0	0	1	0	0	0	0
Koordersiodendron	0	0	1	0	0	0	1	0	0	0	0	1
Korthalsia	0	0	0	0	1	0	0	0	0	0	0	0
Lagerstroemia	0	0	0	0	0	0	0	1	0	0	0	0
Lannea	0	0	0	0	0	0	0	0	0	1	0	0
Lantana	0	0	0	0	0	0	0	1	0	1	0	0
Leea	1	1	1	0	0	0	0	0	0	0	0	0
Leucaena	0	0	0	0	0	0	0	0	0	1	0	0
Leuconotis	0	0	0	0	1	0	0	0	0	0	0	0
Licania	0	1	0	0	0	0	1	0	0	0	0	0
Lithocarpus	0	0	0	0	1	1	0	1	0	0	0	0
Litsea	0	0	0	0	1	1	0	1	0	0	0	0
Lophopetalum	0	0	0	0	0	0	1	0	0	0	0	0
Lucinaea	0	0	0	0	0	0	1	0	0	0	0	0
Macaranga	0	0	1	0	0	0	0	2	0	0	0	0
Magnolia	0	0	0	0	1	0	0	0	0	0	0	0
Mallotus	0	0	0	0	0	0	0	1	0	0	0	0
Malus	1	1	0	0	0	0	0	0	0	1	0	0
Mangifera	1	1	0	1	1	0	1	0	0	1	0	0
Manihot	0	1	0	0	0	0	0	0	1	0	0	0
Maranthes	0	0	0	0	1	0	0	0	0	0	0	0
Melanochyla	0	0	0	0	0	0	0	1	0	0	0	0
Melastoma	0	0	0	0	1	0	0	1	0	0	0	0
Memecylon	0	0	0	0	1	0	0	0	0	0	0	0
Microcos	0	0	0	0	0	0	0	1	0	0	0	0
Microdesmis	0	0	0	0	0	0	0	1	0	0	0	0
Milletia	0	0	0	0	1	0	0	0	0	0	0	0
Mimusops	0	0	0	0	0	0	0	1	0	0	0	0
Mucuna	0	0	0	0	0	0	0	1	0	0	0	0
Muntingia	0	0	0	0	0	0	0	0	0	2	0	0
Musa	1	1	0	0	0	0	0	0	1	1	1	0
Neesia	0	0	0	0	0	1	0	0	0	0	0	0
Neoscortechinia	0	0	0	0	0	0	1	0	0	0	0	0
Nephelium	0	0	1	0	2	1	0	1	0	1	0	0
Nothaphoebe	0	0	0	0	1	1	0	0	0	0	0	0
Ochanostachys	0	0	0	0	0	0	0	1	0	0	0	0
Oncosperma	0	0	0	0	1	1	0	0	0	0	0	0
Oryza	1	1	0	0	0	0	0	0	1	1	1	0
Palaquium	0	0	0	0	1	0	0	0	0	0	0	0
Pandanus	1	1	0	0	0	0	1	0	0	1	0	0
Parinari	1	1	0	0	0	0	0	1	0	0	0	0
Paropsia	0	0	0	0	0	0	0	1	0	0	0	0
Passiflora	0	0	0	0	1	0	0	0	0	1	0	0
Pellacalyx	0	0	0	0	0	1	0	0	0	0	0	0
Peltophorum	0	0	0	0	0	1	0	1	0	0	0	0
Pennisetum	0	0	0	0	0	0	0	1	0	1	0	0
Persea	1	1	0	0	0	0	0	0	0	1	0	0
Pertusadina	0	0	0	0	0	0	0	1	0	0	0	0
Phaseolus	1	1	0	0	0	0	0	0	1	0	0	0
Phoebe	0	0	2	0	0	0	0	0	0	0	0	0
Phyllanthus	0	0	0	0	0	0	0	0	0	1	0	0
Pimelodendron	0	0	0	0	0	0	0	1	0	0	0	0
Pithecellobium	0	0	0	0	0	1	0	0	0	1	0	0
Planchonella	0	0	0	0	1	0	0	0	0	0	0	0
Pleurotus	0	0	0	0	0	0	0	1	0	0	0	0
Plumeria	0	0	0	0	0	0	0	0	0	1	0	0
Poikilospermum	0	0	0	0	0	0	0	1	0	0	0	0
Pometia	0	0	0	0	0	0	0	1	0	0	0	0
Porterandia	0	0	0	0	0	1	0	1	0	0	0	0
Prunus	1	1	0	1	1	1	0	0	0	0	0	0
Psidium	1	1	0	0	1	0	0	1	0	0	0	0
Psychotria	1	1	0	0	1	0	0	0	0	0	0	0
Pternandra	0	0	0	0	1	0	1	0	0	0	0	0
Pterospermum	0	0	1	0	0	0	0	0	0	0	0	0
Ptychosperma	0	0	0	0	0	1	0	0	0	0	0	0
Randia	0	0	0	0	1	0	0	0	0	0	0	0
Rhodamnia	0	0	1	0	1	1	0	0	0	0	0	0
Rourea	0	0	0	0	1	0	1	0	0	0	0	0
Saccharum	1	1	0	0	0	0	0	0	1	0	0	0
Salacca	0	0	0	0	0	0	0	0	1	0	0	0
Salacia	0	0	0	0	1	0	0	0	0	0	0	0
Sandoricum	0	0	0	0	0	0	0	1	0	0	0	0
Santiria	0	0	0	0	2	0	0	1	0	0	0	0
Sapium	0	0	0	0	0	0	0	1	0	0	0	0
Scaphium	0	0	0	0	0	0	0	1	0	0	0	0
Schizostachyum	0	0	0	0	0	0	0	2	0	0	0	0
Solanum	1	1	0	0	0	0	0	0	0	1	0	0
Streblus	0	0	0	0	1	1	0	0	0	0	0	0
Swietenia	0	0	0	0	0	1	0	0	0	0	0	0
Symplocos	0	0	0	0	0	0	1	0	0	0	0	0
Syzygium	0	0	0	0	0	4	0	7	0	1	0	0
Tamarindus	0	0	0	0	0	0	0	0	1	1	1	0
Terminalia	0	0	0	0	0	1	0	0	0	1	0	0
Tetracera	0	0	0	0	0	0	0	1	0	0	0	0
Timonius	0	0	0	1	1	1	0	0	0	0	0	0
Triticum	1	1	0	0	0	0	0	0	1	0	0	0
Uricaria	0	0	0	0	0	0	1	0	0	0	0	0
Uvaria	0	0	0	0	0	0	0	1	0	0	0	0
Vitex	0	0	0	1	0	0	0	1	0	0	0	0
Vitis	1	1	0	0	0	0	0	0	1	0	0	0
Willughbeia	0	0	0	1	1	0	0	0	0	0	0	0
Xanthophyllum	0	0	0	0	1	0	0	1	0	0	0	0
Xylopia	0	0	1	1	1	0	0	0	0	0	0	0
Zea	1	1	0	0	0	0	0	0	0	1	0	0
Ziziphus	1	1	0	0	0	0	0	0	0	1	0	0
Zoisia	0	0	0	0	0	0	0	0	1	0	1	0
