## Supplemental Table 5 for "Contrasting Impacts of the Anthropogenic Environment on the Diet of Long-tailed Macaques (*Macaca fascicularis*) in Southeast Asia"

### Sheet: Diet50APGuideSing
Genus	Crops	US	MR	BT	OUT	BB	AP	LP	WW
Encalypta	0	0	0	0	0	0	0	0	0
Fontinalis	0	0	0	0	0	0	0	0	0
Lyellia	0	0	0	0	0	0	0	0	0
Pogonatum	0	0	0	0	0	0	0	0	0
Syntrichia	0	0	0	0	0	0	0	0	0
Timmia	0	0	0	0	0	0	0	0	0
Gnetum	0	0	0	0	0	0	0	1	0
Selaginella	0	0	0	0	0	0	0	0	0
Aponogeton	0	0	0	0	0	0	0	0	0
Butomus	0	0	1	1	1	1	0	1	1
Hydrilla	0	0	0	0	0	0	0	0	0
Najas	0	0	0	0	0	0	0	0	0
Orontium	0	1	1	1	1	0	1	0	1
Ottelia	0	0	0	0	0	0	0	0	0
Pleea	0	0	0	0	0	0	0	0	0
Posidonia	0	0	0	0	0	0	0	0	0
Potamogeton	0	0	0	0	0	0	0	1	1
Spirodela	0	0	0	0	0	0	0	0	0
Tofieldia	0	0	1	0	1	0	0	1	0
Zantedeschia	0	1	1	1	1	1	0	1	1
Zostera	0	0	0	0	0	0	0	0	0
Amborella	0	0	0	0	0	0	0	0	0
Cicuta	0	0	0	0	0	0	0	0	0
Cnidium	0	0	0	0	0	0	1	0	0
Conium	0	0	0	0	0	0	1	0	0
Daucus	0	0	0	0	0	0	0	0	0
Panax	1	0	1	1	1	0	1	1	0
Ilex	0	0	1	1	1	0	1	1	1
Aphandra	1	0	1	0	0	0	0	0	1
Borassus	1	0	0	0	0	0	0	0	0
Calyptrocalyx	0	1	0	1	0	1	0	0	0
Caryota	0	0	0	0	0	0	0	0	0
Chamaerops	0	0	0	1	0	1	0	0	0
Elaeis	1	1	1	1	0	1	1	1	1
Hydriastele	0	0	0	0	0	0	0	0	0
Manicaria	0	0	0	1	0	0	0	0	0
Nypa	0	0	0	1	0	0	0	0	0
Ravenea	0	0	0	0	0	0	0	0	0
Sabal	0	0	0	0	0	0	0	0	0
Thrinax	0	0	0	0	0	0	0	0	0
Trithrinax	0	1	1	1	1	1	0	1	1
Washingtonia	0	0	0	1	0	1	0	0	0
Agapanthus	0	0	0	0	0	0	0	0	0
Allium	1	0	0	0	0	0	0	0	0
Androstephium	0	0	1	1	1	0	1	0	1
Aphyllanthes	0	0	0	0	0	0	0	0	0
Asparagus	1	0	1	1	1	1	1	0	0
Beaucarnea	0	0	0	0	0	0	0	0	0
Behnia	0	0	0	0	0	0	0	0	0
Blandfordia	0	0	0	0	0	0	0	0	1
Bowiea	0	0	0	1	1	0	0	0	0
Corallorhiza	0	0	0	0	0	0	0	0	0
Dendrobium	0	0	0	0	0	0	0	0	0
Dichelostemma	0	0	1	1	1	0	1	1	0
Doryanthes	0	0	0	0	0	0	0	0	0
Echeandia	0	0	0	0	0	0	0	0	0
Eriospermum	0	0	0	0	0	0	0	0	0
Eucharis	0	0	0	0	0	0	0	0	0
Gilliesia	0	0	0	0	0	0	0	0	0
Haworthia	0	0	0	0	0	0	0	0	0
Iris	0	0	0	0	0	0	0	0	0
Ixiolirion	0	0	0	0	0	0	0	0	0
Lanaria	0	0	0	0	0	0	0	0	0
Ledebouria	0	0	0	0	0	0	0	0	0
Lomandra	0	0	0	0	0	0	0	0	0
Lycoris	0	0	0	0	0	0	0	0	0
Oncidium	0	1	0	0	0	0	0	0	0
Phormium	0	0	0	0	0	0	1	0	0
Polianthes	1	0	0	0	0	0	0	0	0
Scadoxus	0	0	0	0	0	0	0	0	0
Trichopetalum	0	0	0	0	0	0	0	0	0
Triteleia	0	0	1	1	1	0	0	0	1
Xanthorrhoea	0	0	0	0	0	0	0	0	0
Antennaria	0	0	0	0	1	1	1	0	0
Artemisia	0	0	0	0	0	0	0	0	0
Dahlia	0	0	0	0	0	0	0	0	0
Diaspasis	0	0	0	0	0	0	0	0	0
Helianthus	1	0	1	0	0	0	0	0	0
Nymphoides	0	0	0	0	0	0	0	0	0
Platycodon	0	0	1	1	0	1	0	0	1
Senecio	0	0	0	0	0	0	1	0	0
Tragopogon	0	0	0	0	0	0	0	0	1
Austrobaileya	0	1	1	1	1	1	0	1	1
Ehretia	0	0	0	1	1	0	1	1	0
Arabidopsis	0	0	0	0	0	0	1	0	1
Arabis	0	0	0	0	0	0	0	0	0
Brassica	1	0	1	0	1	0	0	0	1
Carica	1	0	0	0	0	0	0	0	0
Chorispora	0	0	0	0	0	0	0	0	0
Conringia	0	0	0	0	0	0	0	0	0
Lepidium	0	0	0	0	0	0	0	0	1
Nasturtium	0	0	0	0	0	0	0	0	0
Salvadora	0	0	0	0	0	0	0	0	0
Tarenaya	0	0	0	0	0	0	0	0	0
Cinnamodendron	0	0	0	0	0	0	0	0	0
Takhtajania	0	0	0	0	0	0	0	0	0
Amaranthus	0	0	0	0	0	0	0	0	0
Beta	1	0	0	0	0	0	0	0	0
Chenopodium	1	0	0	0	0	0	0	0	0
Ercilla	0	0	1	1	0	1	0	1	0
Fallopia	0	0	0	0	0	0	0	0	1
Halophytum	0	0	0	0	1	0	0	1	0
Limonium	0	0	0	0	0	0	0	0	0
Persicaria	0	1	1	0	1	0	0	0	1
Reynoutria	0	0	0	0	0	0	0	0	0
Rheum	1	1	1	1	1	1	1	1	1
Rumex	0	0	0	0	0	0	0	0	0
Sarcobatus	0	0	0	0	0	0	0	0	0
Silene	0	1	1	0	1	0	1	1	1
Triphyophyllum	0	0	0	0	0	0	0	0	0
Canotia	0	0	1	0	1	1	1	1	1
Mortonia	0	0	1	0	1	1	0	1	0
Parnassia	0	0	0	0	0	0	0	0	0
Plagiopteron	0	0	0	0	0	0	1	0	0
Stackhousia	0	1	1	0	1	0	1	1	1
Tripterococcus	0	0	0	0	0	0	0	0	0
Zinowiewia	0	0	1	0	1	1	1	1	1
Ceratophyllum	0	0	1	0	1	1	0	1	1
Anigozanthos	0	0	0	0	0	0	0	0	0
Eichhornia	0	0	0	0	0	0	0	0	0
Anisophyllea	0	0	1	0	1	0	0	0	0
Begonia	0	0	0	0	0	0	0	0	0
Citrullus	1	0	1	0	1	0	0	0	0
Corallocarpus	0	0	1	0	0	0	0	1	1
Coriaria	0	1	1	0	1	0	0	0	1
Cucumis	1	1	1	1	1	1	1	1	1
Datisca	0	0	0	0	0	0	0	0	0
Ecballium	0	0	0	0	0	0	0	0	0
Lagenaria	0	0	1	0	0	0	0	0	1
Marah	0	1	1	1	1	0	0	1	1
Octomeles	0	1	1	0	1	1	1	1	1
Symbegonia	0	0	0	0	0	0	0	0	0
Tetrameles	0	0	1	0	1	0	0	1	1
Xerosicyos	0	0	1	0	0	0	0	0	0
Dillenia	0	0	0	0	0	0	0	0	0
Aletris	0	0	0	0	0	0	0	0	0
Apteria	0	0	0	0	0	0	0	0	0
Burmannia	0	0	0	1	0	0	0	0	0
Cymbocarpa	0	0	0	0	0	0	0	0	0
Dioscorea	1	0	1	0	1	0	0	0	0
Gymnosiphon	0	0	0	0	0	1	1	0	1
Haplothismia	0	0	0	0	0	0	0	0	0
Hexapterella	0	0	0	0	0	0	0	0	0
Metanarthecium	0	1	1	1	1	1	0	1	0
Tacca	0	0	0	0	0	0	0	0	1
Thismia	0	0	0	0	0	0	0	0	0
Dipsacus	0	0	0	0	0	0	0	0	0
Actinidia	0	1	1	0	1	0	0	1	1
Androsace	0	0	1	0	1	0	0	1	0
Arbutus	0	1	1	1	1	0	0	1	1
Calluna	0	0	0	0	0	0	0	0	0
Camellia	1	0	0	0	0	0	0	0	0
Ceratiola	0	1	1	0	1	0	1	1	1
Chamaedaphne	0	1	0	0	1	0	0	0	1
Clethra	0	0	0	0	0	0	0	0	0
Cosmelia	0	0	0	0	0	0	0	0	1
Cyrilla	0	1	1	0	0	0	0	1	0
Dracophyllum	0	1	1	0	1	0	0	0	1
Impatiens	0	0	1	1	1	0	0	1	1
Maesa	0	0	0	0	0	0	0	0	1
Manilkara	1	0	0	0	0	0	0	0	0
Primula	0	0	0	0	0	0	0	0	0
Prionotes	0	1	1	0	1	0	0	0	1
Schima	0	1	1	1	1	0	0	0	1
Styrax	0	0	0	0	0	0	0	0	0
Ternstroemia	0	0	0	0	0	0	0	0	0
Vaccinium	1	1	1	0	0	0	0	0	1
Ammopiptanthus	0	1	1	1	1	1	1	1	1
Apios	0	0	0	0	0	0	0	0	0
Arachis	1	1	1	0	1	0	1	0	1
Astragalus	0	0	1	0	0	0	0	0	0
Cajanus	1	0	0	0	0	0	0	0	0
Chamaecrista	0	0	1	0	0	0	0	1	0
Cicer	1	0	1	0	0	0	0	0	0
Erythrina	0	0	1	0	0	0	0	0	0
Glycine	1	0	1	0	0	0	0	0	0
Ladeania	0	0	0	0	0	0	0	0	1
Lupinus	0	0	1	0	1	0	0	1	0
Medicago	0	0	1	0	0	0	0	0	0
Mezoneuron	0	0	0	0	0	0	0	0	1
Phaseolus	1	0	0	0	0	0	0	0	0
Polygala	0	0	1	0	1	0	0	1	1
Senna	0	1	1	0	0	0	0	0	1
Vigna	1	0	1	1	1	0	1	1	1
Wisteria	0	0	0	1	0	0	0	0	1
Zenia	0	0	1	0	0	0	0	0	1
Betula	0	0	0	0	0	0	0	0	1
Carya	1	0	0	0	0	0	0	0	0
Morella	0	0	0	0	0	0	0	0	1
Nothofagus	0	0	0	0	0	0	1	0	0
Quercus	0	1	1	1	1	1	0	1	1
Garrya	0	0	0	0	0	0	0	0	0
Asclepias	0	0	0	0	0	1	0	0	0
Calotropis	0	0	0	0	0	0	0	0	0
Coffea	1	0	0	0	0	0	0	0	0
Eustoma	0	0	1	1	1	1	0	1	0
Exochaenium	0	0	0	0	0	0	0	0	0
Lisianthius	0	0	0	0	0	0	0	0	0
Luculia	0	0	1	0	0	0	0	0	0
Neolamarckia	0	1	1	1	1	0	1	0	1
Ophiorrhiza	0	0	0	0	1	0	0	0	0
Pentas	0	0	0	0	0	0	0	0	0
Psychotria	0	0	0	0	0	0	0	0	0
Pycnosphaera	0	0	0	0	0	0	0	0	0
Rhazya	0	0	1	0	0	0	0	1	0
Rogiera	0	0	0	0	0	0	0	0	0
Schinziella	0	0	0	0	0	0	0	0	0
Schultesia	0	0	0	1	0	1	0	0	0
Swertia	0	0	0	0	0	0	0	0	0
Voyria	0	0	0	1	0	0	1	0	1
Voyriella	0	0	0	0	0	0	0	0	0
Tapiscia	0	1	1	1	1	0	1	1	1
Nothapodytes	0	0	0	0	0	0	0	0	0
Andrographis	0	0	0	1	0	0	0	1	1
Avicennia	0	0	0	0	0	0	0	0	0
Calceolaria	0	0	1	0	0	0	0	1	1
Conopholis	0	0	1	0	1	0	0	1	1
Dorcoceras	0	0	0	0	0	0	0	0	0
Erythranthe	0	0	1	0	1	1	1	1	1
Fraxinus	0	0	1	0	1	0	0	1	1
Gratiola	0	0	0	0	0	0	0	0	0
Hesperelaea	0	0	0	0	0	0	0	0	0
Hyobanche	0	0	0	0	0	0	0	0	0
Mazus	0	0	0	0	0	0	0	0	0
Melampyrum	0	0	0	0	0	0	0	0	0
Monarda	0	0	0	0	0	0	0	0	0
Nepeta	0	0	0	0	0	0	0	0	0
Olea	1	0	1	0	0	0	1	0	1
Paulownia	0	1	1	1	1	1	0	1	1
Perilla	1	1	1	1	1	1	1	1	1
Phryma	0	0	1	1	1	0	0	0	0
Phtheirospermum	0	0	1	1	0	1	0	0	0
Pogostemon	0	0	0	0	0	0	0	0	1
Rehmannia	0	0	1	1	1	1	1	1	0
Salvia	0	0	0	0	0	0	0	0	0
Schizonepeta	0	0	1	1	1	1	1	1	1
Schlegelia	0	0	1	1	0	1	0	0	0
Scrophularia	0	0	0	0	0	0	0	0	0
Sesamum	1	1	1	1	1	1	1	1	1
Teucrium	0	0	1	0	0	0	0	0	1
Torenia	0	0	0	0	0	0	0	0	0
Utricularia	0	0	1	1	1	0	1	0	1
Beilschmiedia	0	0	0	0	0	0	0	0	0
Cassytha	0	0	1	0	1	0	0	1	0
Cinnamomum	0	1	1	1	1	1	0	1	1
Cryptocarya	0	0	1	1	1	1	0	0	1
Doryphora	0	0	1	0	1	1	0	1	1
Hedycarya	0	0	0	0	1	1	1	0	1
Hortonia	0	0	0	0	0	0	0	0	0
Palmeria	0	0	1	0	1	0	0	1	0
Persea	1	0	1	0	0	0	0	1	0
Siparuna	0	0	0	0	0	0	0	0	0
Calochortus	0	0	0	1	0	0	0	1	1
Campynema	0	0	1	0	1	0	0	0	1
Colchicum	0	0	0	1	0	0	0	1	1
Corsia	0	0	0	0	0	0	0	0	0
Gloriosa	0	0	0	1	0	0	0	0	0
Lilium	0	0	1	0	0	0	1	0	0
Petermannia	0	0	1	1	1	0	0	0	1
Rhipogonum	0	0	1	0	0	0	0	0	0
Trillium	0	0	1	0	1	0	0	0	1
Veratrum	0	0	0	0	0	0	0	0	0
Knema	0	0	0	0	0	0	0	0	0
Myristica	1	0	0	0	0	0	0	0	0
Adenocline	0	0	0	0	0	0	0	0	0
Bhesa	0	0	1	0	1	1	1	1	0
Calophyllum	0	1	1	1	1	1	1	1	1
Carallia	0	0	0	0	0	0	0	0	0
Euphorbia	0	0	0	0	0	0	0	0	0
Flacourtia	1	0	1	0	0	0	0	0	0
Hevea	0	1	1	1	1	1	1	1	1
Humiria	0	0	1	0	0	0	0	1	0
Hypericum	0	0	0	0	0	0	0	0	0
Jatropha	0	0	1	0	0	0	1	1	0
Licania	0	0	0	0	0	0	0	0	0
Linum	0	0	0	0	0	0	0	0	0
Manihot	1	0	0	0	0	0	0	0	0
Parinari	0	0	0	0	0	0	0	0	0
Picrodendron	0	0	0	0	0	0	0	0	0
Plukenetia	1	1	0	0	0	0	0	0	1
Populus	0	1	1	1	1	1	1	1	1
Quiina	0	0	1	0	0	0	0	1	0
Ricinus	0	0	0	0	0	0	0	0	0
Rinorea	0	0	1	0	0	0	0	0	0
Salix	0	0	0	0	0	0	0	0	0
Viola	0	0	0	0	0	0	0	1	0
Anisoptera	0	0	0	0	0	0	0	0	0
Aquilaria	0	0	1	1	1	0	0	1	0
Gossypium	0	1	1	1	1	1	1	1	1
Grewia	0	0	1	0	0	0	0	1	1
Hibiscus	0	0	0	0	0	0	0	0	0
Sterculia	0	0	0	0	0	0	0	0	0
Eucalyptus	0	0	1	1	1	0	0	1	0
Oenothera	0	0	0	0	0	0	0	0	0
Osbeckia	0	0	0	0	0	0	1	0	0
Psidium	0	1	1	1	1	0	1	1	0
Punica	1	0	0	0	0	0	0	0	0
Trapa	0	0	0	0	0	0	0	0	0
Brasenia	0	0	0	0	0	0	0	0	0
Cabomba	0	0	0	0	0	0	0	0	0
Nymphaea	0	0	0	0	0	0	0	0	0
Afrostyrax	0	0	0	0	0	0	0	0	1
Averrhoa	0	0	0	0	0	0	0	0	0
Connarus	0	0	1	0	0	0	0	1	0
Elaeocarpus	0	1	1	0	1	1	1	1	1
Hua	0	0	0	0	0	0	0	0	0
Platytheca	0	0	1	0	0	0	0	0	0
Acanthochlamys	0	0	0	0	0	0	0	0	0
Andruris	0	0	0	0	0	0	0	0	0
Carludovica	0	0	0	0	0	0	0	0	0
Freycinetia	0	0	0	1	1	0	0	1	1
Kihansia	0	0	1	1	0	1	0	0	1
Ludovia	0	0	0	0	0	0	0	0	0
Pandanus	0	0	0	0	0	0	0	0	0
Pentastemona	0	0	0	1	0	0	1	0	0
Sciaphila	0	1	1	1	1	1	1	1	1
Seychellaria	0	0	0	0	0	0	0	0	0
Stemona	0	0	0	0	1	0	0	0	0
Talbotia	0	0	0	0	0	0	0	0	0
Triuris	0	0	0	0	0	0	1	0	0
Paracryphia	0	0	0	0	0	0	0	0	0
Houttuynia	0	0	0	0	0	0	0	0	0
Piper	0	0	0	0	0	0	0	0	0
Saruma	0	0	0	0	0	0	0	0	0
Aegilops	0	0	0	0	0	0	0	0	0
Ananas	1	0	1	1	1	1	1	1	1
Brachypodium	0	0	0	0	0	0	0	0	0
Chasechloa	0	0	0	0	0	0	0	0	0
Ecdeiocolea	0	0	1	1	1	1	1	1	1
Guzmania	0	0	1	1	0	1	1	0	0
Hordeum	1	0	1	0	1	0	0	1	0
Mayaca	0	0	0	0	0	0	0	0	0
Oropetium	0	0	0	0	0	0	0	0	0
Oryza	1	0	1	0	1	0	0	0	0
Saccharum	1	0	0	0	0	0	0	0	1
Sorghum	1	1	1	1	1	1	1	1	1
Sparganium	0	0	1	1	1	1	1	1	1
Sporobolus	0	0	0	0	0	0	0	0	0
Triticum	1	0	1	1	1	0	0	1	0
Zea	1	0	1	1	1	1	1	1	0
Zizania	1	0	0	0	0	0	0	0	0
Macadamia	0	0	0	0	0	0	1	0	1
Nelumbo	0	0	1	0	0	0	1	1	0
Persoonia	0	0	0	1	1	0	0	0	0
Aconitum	0	0	0	0	1	1	1	0	1
Actaea	0	0	1	0	1	1	1	1	1
Aquilegia	0	0	0	0	0	0	0	0	0
Arcangelisia	0	0	0	0	0	0	0	0	0
Cissampelos	0	0	0	0	0	0	0	0	0
Clematis	0	0	0	0	0	0	0	0	0
Coptis	0	0	1	0	0	0	0	0	0
Corydalis	0	0	0	0	0	0	0	0	0
Coscinium	0	0	1	1	1	1	0	0	1
Fibraurea	0	0	0	0	1	0	1	0	1
Ranunculus	0	0	0	0	0	0	0	0	0
Sanguinaria	0	0	0	0	0	0	0	0	0
Thalictrum	0	0	0	0	0	0	0	0	0
Archiboehmeria	0	0	0	0	0	0	0	0	0
Boehmeria	0	1	0	0	0	0	0	0	1
Cannabis	0	0	1	0	0	0	0	0	0
Ceanothus	0	0	0	0	0	0	0	0	0
Cecropia	0	0	0	0	0	0	0	0	0
Didymodoxa	0	0	0	0	0	0	0	0	0
Dirachma	0	0	0	0	0	0	0	0	0
Droguetia	0	0	0	0	0	0	0	0	0
Ficus	0	0	0	0	0	0	0	0	0
Fragaria	1	0	0	0	0	0	0	0	0
Maclura	0	0	0	0	0	0	0	0	0
Malus	1	1	1	1	1	1	1	1	1
Morus	1	1	1	1	1	1	1	1	1
Neodistemon	0	0	0	0	0	0	0	0	1
Parietaria	0	0	0	0	0	0	0	0	0
Pilea	0	0	0	0	0	0	0	0	1
Pipturus	0	0	0	0	0	0	0	0	0
Prunus	1	1	1	1	1	1	1	1	1
Pyrus	1	0	0	0	0	0	0	0	0
Sarcomphalus	0	0	1	0	0	0	0	0	0
Ziziphus	1	0	1	1	1	1	1	0	1
Anthobolus	0	0	0	0	1	0	1	1	0
Antidaphne	0	0	0	0	0	0	0	0	1
Balanophora	0	0	0	0	0	0	0	0	0
Benthamina	0	0	0	0	0	0	0	0	0
Berhautia	0	0	0	0	0	0	0	0	0
Cecarria	0	1	1	1	1	1	0	1	1
Cervantesia	0	0	0	0	0	0	0	0	0
Chaunochiton	0	0	1	0	0	0	1	1	1
Choretrum	0	0	0	0	0	0	0	0	0
Comandra	0	0	0	0	0	0	0	0	0
Decaisnina	0	0	0	0	0	0	0	0	0
Diogoa	0	1	1	1	1	0	0	1	1
Dulacia	0	0	1	0	1	1	1	1	1
Erythropalum	0	0	0	0	0	0	0	0	0
Ileostylus	0	0	0	0	0	0	0	0	0
Jodina	0	0	0	0	0	0	0	0	0
Lepidoceras	0	0	1	0	1	0	0	1	0
Lepionurus	0	0	1	0	0	0	0	0	0
Leptomeria	0	0	0	0	0	0	1	1	0
Loranthus	0	0	0	0	0	0	0	0	0
Loxanthera	0	0	1	0	1	1	0	1	1
Macrosolen	0	0	0	0	0	0	0	0	0
Malania	0	0	0	0	0	0	0	0	0
Nuytsia	0	0	0	0	0	0	0	0	1
Octoknema	0	0	0	0	0	0	0	0	0
Olax	0	0	0	0	0	0	0	0	1
Oliverella	0	0	0	0	0	0	0	0	1
Omphacomeria	0	0	0	0	0	0	0	0	1
Oncella	0	0	0	0	0	0	0	0	1
Ongokea	0	1	1	1	0	0	0	0	1
Osyridicarpos	0	0	0	0	0	0	0	0	1
Osyris	0	0	0	0	0	0	0	0	0
Pentarhopalopilia	0	0	1	0	0	0	0	0	0
Phragmanthera	0	0	0	0	0	0	0	0	0
Ptychopetalum	0	0	0	0	0	0	0	0	1
Rhoiacarpos	0	0	0	0	0	0	0	0	0
Schoepfia	0	0	0	0	0	0	0	0	0
Scorodocarpus	0	0	0	0	0	0	0	0	1
Septulina	0	0	1	0	0	0	0	0	0
Taxillus	0	0	1	1	1	0	0	1	1
Thesium	0	0	1	0	0	0	0	0	0
Thonningia	0	0	0	0	0	0	0	0	0
Anacardium	1	1	1	1	1	1	1	0	1
Atalantia	0	0	0	0	0	0	0	0	0
Biebersteinia	0	0	0	0	0	0	0	0	0
Citrus	1	1	1	1	1	1	1	1	1
Litchi	1	0	0	0	0	0	0	0	0
Mangifera	1	0	1	1	0	1	1	0	1
Nitraria	0	0	0	0	0	0	0	0	0
Xanthoceras	0	0	0	1	1	0	0	0	1
Aphanopetalum	0	1	1	1	1	1	1	1	1
Crassula	0	0	0	0	0	0	0	0	0
Myriophyllum	0	0	0	0	0	0	0	0	0
Mytilaria	0	0	1	0	0	0	0	0	0
Paeonia	0	0	1	1	1	1	1	0	0
Proserpinaca	0	0	0	0	0	0	0	0	0
Rhodoleia	0	0	1	0	1	1	0	1	0
Capsicum	1	0	0	0	0	1	0	0	1
Convolvulus	0	0	0	0	0	0	0	0	0
Evolvulus	0	0	0	1	0	0	0	0	1
Ipomoea	1	1	1	1	1	1	1	1	1
Nicotiana	0	1	1	1	1	1	1	1	1
Solanum	1	1	1	1	1	1	1	1	1
Sphenoclea	0	1	1	0	1	1	0	0	0
Withania	0	0	0	0	0	0	0	0	0
Leea	0	0	0	0	0	0	0	0	0
Vitis	1	0	1	1	1	1	0	1	1
Costus	0	0	1	1	0	0	1	0	0
Curcuma	1	0	1	0	0	0	0	0	0
Hedychium	0	0	0	0	0	0	0	0	0
Musa	1	0	1	1	1	0	0	0	1
Orchidantha	0	0	0	0	0	0	0	0	0
Larrea	0	0	1	0	0	0	0	1	0
Reboulia	0	0	0	0	0	0	0	0	0
Lejeunea	0	0	0	0	0	0	0	0	0
Acrostichum	0	0	0	0	0	0	1	0	0
Adiantum	0	0	0	1	0	0	1	1	0
Azolla	0	0	0	0	0	0	0	0	0
Taxus	0	0	0	0	0	0	0	0	0
Picea	0	0	0	0	0	0	0	0	0
Pinus	0	0	0	0	0	0	0	0	0
Carpoglyphus	0	0	0	0	0	0	0	0	0
Tetranychus	0	0	0	0	0	0	0	0	0
Invertebrate Quercus	0	0	0	0	0	0	0	0	0
Lasioseius	0	0	0	0	0	0	0	0	0
Zoysia	0	0	0	0	0	0	0	0	0
Hemileius	0	0	0	0	0	0	0	0	0
Scheloribates	0	0	0	0	0	0	0	0	0
Plenotocepheus	0	0	0	0	0	0	0	0	0
Oulenziella	0	0	0	0	0	0	0	0	0
Crotonia	0	0	0	0	0	0	0	0	0
Scapheremaeus	0	0	0	0	0	0	0	0	0
Oribatula	0	0	0	0	0	0	0	0	0
Invertebrate Beta	0	0	0	0	0	0	0	0	0
Hydrozetes	0	0	0	0	0	0	0	0	0
Panonychus	0	0	0	0	0	0	0	0	0
Tenuipalpus	0	0	0	0	0	0	0	0	0
Onthophagus	0	0	0	0	0	0	0	0	0
Liebstadia	0	0	0	0	0	0	0	0	0
Maculobates	0	0	0	0	0	0	0	0	0
Terpnacarus	0	0	0	0	0	0	0	0	0
Liacarus	0	0	0	0	0	0	0	0	0
Sennertionyx	0	0	0	0	0	0	0	0	0
Haemaphysalis	0	0	0	0	0	0	0	0	0
Gehypochthonius	0	0	0	0	0	0	0	0	0
Cosmolaelaps	0	0	0	0	0	0	0	0	0
Sellea	0	0	0	0	0	0	0	0	0
Chortoglyphus	0	0	0	0	0	0	0	0	0
Hyadesia	0	0	0	0	0	0	0	0	0
Musicodamon	0	0	0	0	0	0	0	0	0
Euphrynichus	0	0	0	0	0	0	0	0	1
Heterophrynus	0	0	0	0	0	0	0	0	0
Stygophrynus	0	0	0	0	0	0	0	0	0
Mecysmauchenius	0	0	0	0	0	0	0	0	0
Draconarius	0	1	1	1	1	0	1	1	1
Nephila	0	1	1	1	1	1	1	1	1
Misgolas	0	0	0	0	0	1	1	0	1
Talaus	0	0	0	0	0	0	0	0	0
Xysticus	0	0	0	0	0	0	0	0	1
Araneoidea	0	0	0	0	0	0	0	0	0
Sparassidae	0	0	0	0	0	0	0	0	0
Semysmauchenius	0	0	0	0	0	0	0	0	0
Zearchaea	0	0	0	0	0	0	0	0	0
Neoscona	0	0	1	0	0	0	0	0	0
Huttonia	0	0	0	0	0	0	0	0	0
Enoplognatha	0	0	0	0	0	0	0	0	0
Araneus	0	0	0	0	0	0	0	0	0
Oxyopidae	0	0	0	0	0	0	0	0	0
Pardosa	0	0	0	0	0	0	0	0	0
Oxyopes	0	0	0	0	0	0	0	0	0
Stiphropus	0	0	0	0	0	0	0	0	0
Scaphidysderina	0	0	0	0	0	0	0	0	0
Mecaphesa	0	0	0	0	0	0	0	0	0
Mesarchaea	0	0	0	0	0	0	0	0	0
Idastrandia	0	0	0	0	0	0	0	0	0
Thomisidae	0	0	0	0	0	0	0	0	1
Herennia	0	0	0	0	0	0	0	0	0
Lucetia	0	0	0	0	0	0	0	0	0
Mopsus	0	0	0	0	0	0	0	0	0
Uloborus	0	0	0	0	0	0	0	0	0
Palpimanidae	0	0	0	0	0	0	0	0	0
Stegodyphus	0	0	0	0	0	0	0	0	0
Misumena	0	0	0	0	0	0	0	0	0
Gelanor	0	0	0	0	0	0	0	0	0
Cheiracanthium	0	0	0	0	0	0	0	0	0
Borboropactus	0	0	0	0	0	0	0	0	0
Stypiura	0	0	0	0	0	0	1	0	0
Theromaster	0	0	0	0	0	0	0	0	0
Eukoebelea	0	0	0	0	0	0	0	0	0
Prionostemma	0	0	0	0	0	0	0	0	0
Acropsopilio	0	0	0	0	0	0	0	0	0
Deraeocoris	0	0	0	0	0	0	0	0	0
Sycophaga	0	0	0	0	0	0	0	0	0
Hoplobunus	0	0	0	0	0	0	0	0	0
Grosphus	0	0	0	0	0	0	0	0	0
Lychas	0	0	0	0	0	0	1	0	0
Mesobuthus	0	0	0	0	0	0	0	0	0
Artemia	0	0	0	0	0	0	0	0	0
Mysidella	0	0	0	0	0	0	0	0	0
Jassa	0	0	0	0	0	0	0	0	0
Proasellus	0	0	0	0	0	0	0	0	0
Paranthura	0	0	0	0	0	0	0	0	0
Tenupedunculus	0	0	0	0	0	0	0	0	0
Lirceus	0	0	0	0	0	0	0	0	0
Metamysidopsis	0	0	0	0	0	0	0	0	0
Penaeus	0	0	0	0	0	0	0	0	0
Raillietiella	0	0	0	0	0	0	0	0	0
Reighardia	0	0	0	0	0	0	0	0	0
Hispania	0	0	0	0	0	0	0	0	0
Tigriopus	0	0	0	0	0	0	0	0	0
Nitokra	0	0	0	0	0	0	0	0	0
Cypridopsis	0	0	0	0	0	0	0	0	0
Orchesella	0	0	0	0	0	0	0	0	0
Paronellides	0	0	0	0	0	0	0	0	0
Sminthurinus	0	0	0	0	0	0	0	0	0
Anurida	0	0	0	0	0	0	0	0	0
Xenylla	0	0	0	0	0	0	0	0	0
Podura	0	0	0	0	0	0	0	0	0
Dactylopius	0	0	0	0	0	0	0	0	0
Fannia	0	0	0	0	0	0	0	0	0
Alloteratura	0	0	0	0	1	0	0	1	0
Hexacentrus	0	0	0	0	0	0	0	0	0
Blattella	0	0	0	0	0	0	0	0	0
Valgus	0	0	0	0	0	0	0	0	0
Laemophloeus	0	0	0	0	0	0	0	0	0
Cetonia	0	0	0	0	0	0	0	0	0
Dynastes	0	0	0	0	0	0	0	0	0
Triatoma	0	1	1	1	1	1	1	1	1
Sarcophaga	0	0	0	0	0	0	0	0	0
Trabutina	0	0	0	0	0	0	0	0	0
Maconellicoccus	0	0	0	0	0	0	0	0	0
Weissenbornia	0	1	0	0	1	0	1	0	0
Acnephalum	0	0	0	0	0	0	0	0	0
Mycetophagus	0	0	0	0	0	0	0	0	0
Anisochrysa	0	0	0	0	0	0	0	0	0
Myrmecopterina	0	0	1	0	1	0	1	1	1
Cryptognatha	0	0	0	0	0	0	0	0	0
Sitodiplosis	0	0	0	1	0	0	0	1	0
Signiphora	0	0	0	0	0	0	0	0	0
Aonidiella	0	0	0	0	1	0	0	0	0
Planococcus	0	0	0	0	0	0	0	0	0
Perola	0	0	1	1	1	1	1	1	1
Pyrrhocoris	0	0	0	0	0	0	0	0	0
Thaumatomyia	0	0	0	0	0	0	0	0	0
Sephena	0	0	0	0	0	0	0	0	0
Homalodisca	0	0	0	0	1	0	0	0	0
Trioza	0	0	0	0	0	0	0	0	0
Xenanastatus	0	0	0	0	0	0	0	0	0
Cycloneda	0	0	0	0	0	0	0	0	0
Hemicharilaus	0	0	0	0	0	0	0	0	0
Ornithoica	0	0	0	0	0	0	0	0	0
Drosophila	0	0	1	0	0	0	0	0	0
Bactrocera	0	0	1	1	1	1	0	1	0
Blattidae	0	0	0	0	1	0	0	0	0
Idionychus	0	0	0	0	0	0	0	0	0
Gargara	0	0	0	0	0	0	0	1	0
Henestaris	0	0	0	0	0	0	0	0	0
Hartigia	0	0	0	0	0	0	0	0	0
Chrysochus	0	0	0	0	0	0	0	0	0
Pycnomerus	0	0	0	0	0	0	0	0	0
Pieris	0	0	0	0	0	0	0	0	0
Sphyrometopa	0	0	0	0	1	0	0	0	0
Lithurgus	0	0	0	0	0	0	0	0	0
Pharaxonotha	0	0	0	0	0	0	0	0	0
Musca	0	0	0	0	0	0	0	0	0
Beameromyia	0	0	0	0	0	0	0	0	0
Heterogaster	0	0	0	0	0	0	0	0	0
Platyscapa	0	0	0	0	1	0	0	0	0
Frankliniella	0	0	1	0	1	0	1	0	0
Lagriinae	0	0	0	0	0	1	1	0	0
Themira	0	0	0	0	0	0	0	0	0
Glossina	0	0	0	0	0	0	0	0	0
Dryadaula	0	0	0	0	0	0	0	0	0
Gimantis	0	0	0	0	0	0	0	0	0
Liparetrus	0	0	0	0	0	0	1	0	0
Ptyssoptera	0	0	0	0	0	0	0	0	0
Acanthoproctus	0	0	0	0	0	0	0	0	0
Penthicodes	0	0	0	0	0	0	0	0	0
Phyllium	0	0	0	0	0	0	0	0	0
Sceptuchus	0	0	0	0	0	0	0	0	0
Spondyliaspidinae	0	0	0	0	0	0	0	0	0
Notaris	0	0	0	0	0	0	0	0	1
Astichus	0	0	0	0	0	0	0	0	0
Psychomora	0	0	0	0	0	0	0	0	0
Mylassa	0	0	0	0	0	0	0	0	0
Sathrophyllia	0	0	0	0	0	0	0	0	0
Conura	0	0	0	0	0	0	0	0	0
Holochlora	0	0	0	1	1	0	0	1	0
Megalurothrips	0	0	0	0	0	0	0	0	0
Pteroptrix	0	0	0	0	0	0	0	0	0
Apis	0	0	0	0	0	0	0	0	0
Mayetiola	0	0	0	0	0	0	0	0	0
Leptothorax	0	0	0	0	0	0	0	0	0
Pristoderus	0	0	0	0	0	0	0	0	0
Systropha	0	0	0	0	0	0	0	0	0
Samia	0	0	0	0	0	0	0	0	0
Hoplosphyrum	0	0	0	0	0	0	0	0	0
Cleonymus	0	0	1	0	0	0	0	0	0
Demarziella	0	0	0	0	0	0	0	0	0
Acanthochalcis	0	0	0	0	0	0	0	0	0
Lysiphlebus	0	0	0	0	0	0	0	0	0
Orthodera	0	0	0	0	1	0	0	0	0
Cephalonomia	0	0	0	0	0	0	0	0	0
Perthiola	0	0	0	0	0	0	0	0	0
Dastarcus	0	0	0	0	0	0	0	0	0
Chrysis	0	0	0	0	0	0	0	0	0
Linepithema	0	0	0	0	0	0	0	0	0
Acerophagus	0	0	0	0	0	0	0	0	0
Pseudanaphothrips	0	0	0	0	0	0	0	0	0
Ophthalmothrips	0	0	0	0	0	0	0	0	0
Glischrochilus	0	0	0	0	0	0	0	0	0
Agapytho	0	0	0	0	0	0	0	0	0
Clastoptera	0	0	0	0	0	0	0	0	0
Spalangiopelta	0	0	0	0	0	0	0	0	0
Megastigmus	0	0	0	0	0	0	0	0	0
Lestremia	0	0	0	0	0	0	0	0	0
Ferrisia	0	0	1	0	0	0	0	0	0
Taeniothrips	0	0	0	0	0	0	0	0	0
Papilio	0	0	0	0	0	0	0	0	0
Ceratosolen	0	0	0	0	0	0	0	0	0
Chilo	0	0	0	0	1	0	0	0	0
Oreogeton	0	0	0	0	0	0	0	0	0
Lipocalliini	0	0	0	0	0	0	0	0	0
Extatosoma	0	0	0	0	1	0	0	0	0
Eugryllacris	0	0	0	0	0	0	0	0	0
Eucera	0	0	0	0	0	0	0	0	0
Petipirene	0	0	0	0	0	0	0	0	0
Homeomastax	0	0	0	0	0	0	0	0	0
Lycorma	0	0	0	0	0	0	0	0	0
Ommatius	0	0	0	0	0	0	0	0	0
Anastrepha	0	0	0	0	0	0	1	0	0
Aphis	0	0	0	0	0	0	1	0	0
Pison	0	0	0	0	0	0	0	0	0
Gryllacrididae	0	0	0	0	0	0	0	0	0
Catotricha	0	0	0	0	0	0	0	0	0
Eretmocerus	0	0	0	0	0	0	0	0	0
Hyposoter	0	0	0	0	0	0	0	0	0
Parischnogaster	0	0	0	0	0	0	0	0	0
Sipyloidea	0	0	0	0	0	0	0	0	0
Eurytoma	0	0	0	0	0	0	0	0	0
Lipolexis	0	0	0	0	0	0	0	0	0
Masneroma	0	0	0	0	0	0	0	0	0
Xylocopa	0	0	0	0	0	0	0	0	0
Ceratitis	0	0	0	0	0	0	0	0	0
Ormenis	0	0	0	0	0	0	1	0	0
Porismus	0	0	0	0	0	0	0	0	0
Mychothenus	0	0	0	0	0	0	0	0	0
Aidos	0	0	0	0	0	0	0	0	0
Chiletricha	0	0	0	0	0	0	0	0	0
Truxalis	0	0	0	0	0	0	0	0	0
Haematobia	0	0	0	0	0	0	0	0	0
Lauraesilpha	0	0	0	0	0	0	0	0	0
Cystosoma	0	0	0	0	0	0	0	0	0
Sciobia	0	0	0	0	0	0	0	0	0
Trionymus	0	0	0	0	0	0	0	0	0
Megaspilus	0	0	0	0	0	0	0	0	0
Callimenellus	0	0	0	0	0	0	0	0	1
Thrips	0	0	0	0	0	0	0	0	0
Eupelmus	0	0	0	0	0	0	0	0	0
Paracoccus	0	0	0	0	0	0	0	0	0
Sepedophilus	0	0	0	0	0	0	0	0	0
Thymalus	0	0	0	0	0	0	0	0	0
Himantopterus	0	0	0	0	0	0	0	0	0
Antheraea	0	0	0	0	0	0	0	0	0
Phthorimaea	0	0	0	0	0	0	0	0	0
Ostrinia	0	0	0	0	0	0	0	0	0
Nasutitermes	0	0	0	0	0	0	0	0	0
Polistes	0	0	0	0	0	0	0	0	0
Dalcerides	0	0	0	0	0	0	0	0	0
Cephalostenus	0	0	0	0	0	0	0	0	0
Cirrospilus	0	0	0	0	0	0	0	0	0
Bothrideres	0	0	0	0	0	0	0	0	0
Loxostege	0	0	0	0	0	0	0	0	0
Lipotactes	0	0	0	0	0	0	0	0	0
Zygaena	0	0	0	0	0	0	0	0	0
Monochamus	0	0	0	0	0	0	0	0	0
Boros	0	0	0	0	0	0	0	0	0
Thalycra	0	0	0	0	0	0	0	0	0
Triarthria	0	0	0	0	0	0	0	0	0
Caenocholax	0	0	0	0	0	0	0	0	0
Balta	0	0	0	0	0	0	1	0	0
Hyalodictyon	0	0	0	0	0	0	0	0	0
Teichostethus	0	0	0	0	0	0	0	0	0
Calopteron	0	0	0	0	0	0	0	0	0
Leptacinus	0	0	0	0	0	0	0	0	0
Oxytelus	0	0	0	0	0	0	0	0	0
Froggattoides	0	0	0	0	0	0	0	0	0
Caprithrips	0	0	0	0	0	0	0	0	0
Phyllozelus	0	0	0	0	0	0	0	0	0
Rhinotia	0	0	0	0	0	0	0	0	0
Eomantis	0	0	0	0	0	0	0	0	0
Podagrion	0	0	0	0	0	0	0	0	0
Monocoryna	0	0	0	0	0	0	0	0	0
Acauloplacella	0	0	0	0	0	0	0	0	0
Medauroidea	0	0	0	0	0	0	0	0	0
Chelostoma	0	0	0	0	0	0	0	0	0
Anthophora	0	0	0	0	0	0	0	0	0
Frieseomelitta	0	0	0	0	0	0	0	0	0
Barbitistes	0	0	0	0	0	0	0	0	0
Platydecticus	0	0	0	0	0	0	1	0	0
Carausius	0	0	0	0	0	0	0	0	0
Veronatus	0	0	0	0	0	0	0	0	0
Elasmostethus	0	0	0	0	0	0	1	0	0
Anisoplia	0	0	0	0	0	0	0	0	0
Rhyparobia	0	0	0	0	0	0	0	0	0
Australothrips	0	0	0	0	0	0	0	0	0
Aphelinus	0	0	0	0	0	0	0	0	0
Cranothrips	0	0	0	0	0	0	0	0	0
Tanaocerus	0	0	0	0	0	0	0	0	0
Cenophengus	0	0	0	0	0	0	0	0	0
Orasema	0	0	0	0	0	0	0	0	0
Phloeocharis	0	0	0	0	0	0	0	1	0
Omalisus	0	0	0	0	0	0	0	0	0
Halyzia	0	0	0	0	0	0	0	0	0
Lipara	0	0	0	0	0	0	0	0	0
Anchomenus	0	0	0	0	0	0	0	0	0
Georissus	0	0	0	0	0	0	0	0	0
Adscita	0	0	0	0	0	0	0	0	0
Chelymorpha	0	0	0	0	0	0	0	0	0
Phaloria	0	0	0	0	0	0	0	0	0
Selonodon	0	0	0	0	0	0	0	0	0
Lara	0	0	0	0	0	0	0	0	0
Idioporus	0	0	0	0	0	0	0	0	0
Adelocera	0	0	0	0	0	0	0	0	0
Procraerus	0	0	0	0	0	0	0	0	0
Zitsikama	0	0	0	0	0	0	1	0	0
Ruspolia	0	0	0	0	0	0	0	0	0
Astata	0	0	0	0	0	0	0	0	0
Laricobius	0	0	0	0	0	0	0	0	0
Cryptalaus	0	0	0	0	0	0	0	0	0
Anchastus	0	0	0	0	0	0	0	0	0
Psyllidae	0	0	0	0	0	0	0	0	0
Pachygrontha	0	0	0	0	0	0	0	0	0
Nothochrysa	0	0	0	0	0	0	0	0	0
Scaralis	0	0	0	0	0	0	0	0	0
Pegesimallus	0	0	0	0	0	0	0	0	0
Chondracris	0	0	0	0	0	0	0	0	0
Acanthocasuarina	0	0	0	0	0	0	0	0	0
Protonemura	0	0	0	0	0	0	0	0	0
Diploptera	0	0	0	0	0	0	0	0	0
Pealius	0	0	0	0	0	0	0	0	0
Campyloneura	0	0	0	0	0	0	0	0	0
Meconema	0	0	0	0	0	0	0	0	0
Sirrhas	0	0	0	0	0	0	0	0	0
Arilus	0	0	0	0	0	0	0	0	0
Rhabdoblatta	0	0	0	0	0	0	0	0	0
Meloimorpha	0	0	0	0	0	0	0	0	0
Eudarcia	0	0	0	0	0	0	0	0	0
Exorista	0	0	0	0	0	0	0	0	0
Tympanophora	0	0	0	0	0	0	0	0	0
Microplitis	0	0	0	0	0	0	0	0	0
Deiphobe	0	0	0	0	0	0	0	0	0
Aerotegmina	0	0	0	0	0	0	0	0	0
Hormetica	0	0	0	0	0	0	0	0	0
Dromius	0	0	0	0	0	0	0	0	0
Petasodes	0	0	0	0	0	0	0	0	0
Trialeurodes	0	0	0	0	0	0	0	0	0
Troglophilus	0	0	0	0	0	0	0	0	0
Spissistilus	0	0	0	0	0	0	0	0	0
Bemisia	0	0	0	0	0	0	0	0	0
Plutella	0	0	0	0	0	0	0	0	0
Orchelimum	0	0	0	0	0	0	0	0	0
Cyrtotria	0	0	0	0	0	0	0	0	0
Neptosternus	0	0	0	0	0	0	0	0	0
Ischnoptera	0	0	0	0	0	0	0	0	0
Omus	0	0	0	0	0	0	0	0	0
Hemimirollia	0	0	0	0	0	0	0	0	0
Anaspis	0	0	0	0	0	0	0	0	0
Diaprepes	0	0	0	0	0	0	0	0	0
Perigona	0	0	0	0	0	0	0	0	0
Laccophilus	0	0	0	0	0	0	0	0	0
Scelimena	0	0	0	0	0	0	0	0	0
Sagriva	0	0	0	0	0	0	0	0	0
Metaphycus	0	0	0	0	0	0	0	0	0
Decameria	0	0	0	0	0	0	0	0	0
Mantis	0	0	0	0	0	0	0	0	0
Graminella	0	0	0	0	0	0	0	0	0
Calliscelio	0	0	0	0	0	0	0	0	0
Saropogon	0	0	0	0	0	0	0	0	0
Deiphobella	0	0	0	0	0	0	0	0	0
Teleutias	0	0	0	0	0	0	0	0	0
Hemimerus	0	0	0	0	0	0	0	0	0
Hermetia	0	0	0	0	0	0	0	0	0
Austrodontura	0	0	0	0	0	0	0	0	0
Hemideina	0	0	0	0	0	0	0	0	0
Noia	0	0	0	0	0	0	0	0	0
Rhopalotria	0	0	0	0	0	0	0	0	0
Lorditomaeus	0	0	0	0	0	0	0	0	0
Cryptogonus	0	0	0	0	0	0	0	0	0
Idastrandiella	0	0	0	0	0	0	0	0	0
Capenopsis	0	0	0	0	0	0	0	0	0
Xyela	0	0	0	0	0	0	0	0	0
Urochela	0	0	0	0	0	0	1	0	0
Phlebopenes	0	0	0	0	0	0	0	0	0
Paraphloeostiba	0	0	0	0	0	0	0	0	0
Carpelimus	0	0	0	0	0	0	0	0	0
Crioceris	0	0	0	0	0	0	0	0	0
Urodontus	0	0	0	0	0	0	0	0	0
Hadrogryllacris	0	0	0	0	0	0	0	1	0
Glenophisis	0	0	0	0	0	0	0	0	0
Schlettererius	0	0	0	0	0	0	0	0	0
Sinorsillus	0	0	0	0	0	0	0	0	0
Poecilomerus	0	0	0	0	0	0	0	0	0
Desmothrips	0	0	0	0	0	0	0	0	0
Euryischomyia	0	0	0	0	0	0	0	0	0
Belocephalus	0	0	0	0	0	0	0	0	0
Syntomus	0	0	0	0	0	0	0	0	0
Ayyaria	0	0	0	0	0	0	0	0	0
Hoplistomerus	0	0	0	0	0	0	0	0	0
Zeugomantispa	0	0	0	0	0	0	0	0	0
Diaphorina	0	0	0	0	0	0	0	0	0
Apioscelis	0	0	0	0	0	0	0	0	0
Systella	0	0	0	0	0	0	0	0	0
Pseudogonalos	0	0	0	0	0	0	0	0	0
Odontembia	0	0	0	0	0	0	0	0	0
Nephrotoma	0	0	0	0	0	0	0	0	0
Neostylopyga	0	0	0	0	0	0	0	0	0
Hymaea	0	0	0	0	0	0	0	0	0
Cerophytum	0	0	0	0	0	0	0	0	0
Riptortus	0	0	0	0	0	0	0	0	0
Placusa	0	0	0	0	0	0	0	0	0
Pterophylla	0	0	0	0	0	0	0	0	0
Car	0	0	0	0	0	0	0	0	0
Pogonocherus	0	0	0	0	0	0	0	0	0
Elimaea	0	0	0	0	0	0	1	0	0
Rhyzobius	0	0	0	0	0	0	0	0	0
Macropogon	0	0	0	0	0	0	0	0	0
Cartomothrips	0	0	0	0	0	0	0	0	0
Catonia	0	0	0	0	0	0	0	0	0
Euthlastoblatta	0	0	0	0	0	0	0	0	0
Dictyophara	0	0	0	0	0	0	0	0	0
Coptodactyla	0	0	0	0	0	0	0	0	0
Phalacrinus	0	0	0	0	0	0	0	0	0
Atacamacris	0	0	0	0	0	0	0	0	0
Palorus	0	0	0	0	0	0	0	0	0
Arachnophaga	0	0	0	0	0	0	0	0	0
Liposcelis	0	0	0	0	0	0	0	0	0
Prosopistoma	0	0	0	0	0	0	0	0	0
Opomydas	0	0	0	0	0	0	0	0	0
Tessaratoma	0	0	0	0	0	0	0	0	0
Psinidia	0	0	0	0	0	0	0	0	0
Stiphrolamyra	0	0	0	0	0	0	0	0	0
Hemigephyra	0	0	0	0	0	0	0	0	0
Perasis	0	0	0	0	0	0	0	0	0
Spelobia	0	0	0	0	0	0	0	0	0
Reuteroscopus	0	0	0	0	0	0	0	0	0
Brachytrupes	0	0	0	0	0	0	0	0	0
Callicentrus	0	0	0	0	0	0	0	0	0
Masaris	0	0	0	0	0	0	0	0	0
Jubabaetis	0	0	0	0	0	0	0	0	0
Cryptocercus	0	0	0	0	0	0	0	0	0
Olophrum	0	0	0	0	0	0	0	0	0
Rileya	0	0	0	0	0	0	0	0	0
Conocephalus	0	0	0	0	0	0	0	0	0
Fulgoridae	0	0	0	0	0	0	0	0	0
Metophthalmus	0	0	0	0	0	0	0	0	0
Mengenilla	0	0	0	0	0	0	0	0	0
Nephus	0	0	0	0	0	0	0	0	0
Acisoma	0	0	0	0	0	0	0	0	0
Carpophilus	0	0	0	0	0	0	0	0	0
Hypothenemus	0	0	0	0	0	0	0	0	0
Phrictaetypus	0	0	0	0	0	0	0	0	0
Petrobius	0	0	0	0	0	0	0	0	0
Okanagana	0	0	0	0	0	0	0	0	0
Anaplecta	0	0	0	0	0	0	0	0	0
Chasmoptera	0	0	0	0	0	0	0	0	0
Eusphalerum	0	0	0	0	0	0	0	0	0
Chelisochidae	0	0	0	0	0	0	0	0	0
Drepanepteryx	0	0	0	0	0	0	0	0	0
Austroneurorthus	0	0	0	0	0	0	0	0	0
Asilus	0	0	0	0	0	0	0	0	0
Indosema	0	0	0	0	0	0	0	0	0
Grylloblatta	0	0	0	0	0	0	0	0	0
Ateuchus	0	0	0	0	0	0	0	0	0
Trachodes	0	0	0	0	0	0	0	0	0
Scarabaeus	0	0	0	0	0	0	0	0	0
Nilaparvata	0	0	0	0	0	0	0	0	0
Anthonomus	0	0	0	0	0	0	0	0	0
Mazarredia	0	0	0	0	0	0	0	0	0
Lopidea	0	0	0	0	0	0	0	0	0
Dryophthorus	0	0	0	0	0	0	0	0	0
Culicoides	0	0	0	0	0	0	0	0	0
Metaxina	0	0	0	0	0	0	0	0	0
Gallerucida	0	0	0	0	0	0	0	0	0
Megauchenia	0	0	0	0	0	0	0	0	0
Holcocephala	0	0	0	0	0	0	0	0	0
Dinoponera	0	0	0	0	0	0	0	0	0
Auplopus	0	0	0	0	0	0	0	0	0
Pedetontus	0	0	0	0	0	0	0	0	0
Coccobius	0	0	0	0	0	0	0	0	0
Ibalia	0	0	0	0	0	0	0	0	0
Pleistodontes	0	0	0	0	0	0	0	0	0
Scathophaga	0	0	0	0	0	0	0	0	0
Lonchoptera	0	0	0	0	0	0	0	0	0
Ceraturgus	0	0	0	0	0	0	0	0	0
Alipes	0	0	0	0	0	0	0	0	0
Clinopodes	0	0	0	0	0	0	0	0	0
Paralamyctes	0	0	0	0	0	0	0	0	0
Rhysida	0	0	0	0	0	0	0	0	0
Shikokuobius	0	0	0	0	0	0	0	0	0
Doratogonus	0	0	0	0	0	0	0	0	0
Monographis	0	0	0	0	0	0	0	0	0
Orthoporus	0	0	0	0	0	0	0	0	0
Cylindroiulus	0	0	0	0	0	0	0	0	0
Paradoxosomatidae	0	0	0	0	0	0	0	0	0
Cylindrotis	0	0	0	0	0	0	0	0	0
Trimusculus	0	0	0	0	0	0	0	0	0
Zospeum	0	0	0	0	0	0	0	0	0
Acusta	0	0	0	0	0	0	0	0	0
Alinda	0	0	0	0	0	0	0	0	0
Arion	0	0	0	0	0	0	1	0	0
Cepaea	0	0	0	0	0	0	0	0	0
Limicolaria	0	0	0	0	0	0	0	0	0
