## Supplemental Table 4 for "Contrasting Impacts of the Anthropogenic Environment on the Diet of Long-tailed Macaques (*Macaca fascicularis*) in Southeast Asia"

### Sheet: Diet50APGuideBali
Genus	Crop	BG	BP	CK	LM	MK	PL	PU	TK	UL	AN	AS	BT
Mielichhoferia	0	0	0	0	0	0	0	0	0	0	0	0	0
Racomitrium	0	0	0	0	0	0	0	0	0	0	0	0	0
Lyellia	0	0	0	0	0	0	0	0	0	0	0	0	0
Pogonatum	0	0	0	0	0	0	0	0	0	0	0	1	0
Pottia	0	0	0	0	0	0	0	0	0	0	0	0	0
Syntrichia	0	0	0	0	0	1	0	0	0	0	1	0	0
Tetraplodon	0	0	0	0	0	0	0	0	0	0	0	0	0
Aponogeton	0	0	0	0	0	0	0	0	0	0	0	0	0
Butomus	0	0	0	0	0	0	0	0	0	0	0	1	0
Hydrilla	0	0	0	0	0	0	0	0	0	0	0	1	0
Najas	0	0	0	0	0	0	0	0	0	0	0	0	0
Orontium	0	0	1	0	1	0	0	0	1	1	0	0	1
Potamogeton	0	0	0	0	0	0	0	0	0	0	0	1	1
Spirodela	0	0	0	0	0	0	0	0	0	0	0	0	0
Tofieldia	0	0	0	0	1	0	0	0	0	0	0	0	0
Zantedeschia	0	0	0	0	1	0	1	0	0	1	0	1	0
Cnidium	0	0	0	0	0	0	0	0	0	0	0	1	0
Daucus	0	0	0	0	0	0	0	0	0	0	0	0	0
Panax	1	1	1	1	1	1	0	0	1	1	1	1	1
Ilex	0	1	1	1	1	0	1	0	1	1	0	0	0
Aphandra	1	0	1	0	0	0	0	0	0	0	0	0	0
Balaka	0	0	0	0	0	0	0	0	0	0	0	0	0
Borassus	1	0	0	0	0	0	1	0	0	0	0	0	0
Calyptrocalyx	0	0	0	0	1	0	0	0	0	1	0	1	0
Caryota	0	0	0	0	0	0	0	0	0	0	0	0	0
Chamaerops	0	0	0	0	1	0	0	0	0	1	0	0	0
Chambeyronia	0	0	0	0	0	0	0	0	0	0	0	0	0
Elaeis	1	1	1	0	1	1	1	0	1	1	0	1	0
Hydriastele	0	0	0	0	0	0	0	0	0	0	0	0	0
Iriartea	0	0	0	0	0	0	0	0	0	0	0	0	0
Manicaria	0	0	0	0	1	0	0	0	0	1	0	0	0
Nypa	0	0	0	1	0	0	0	0	0	0	0	0	0
Phoenix	0	0	0	0	0	0	0	0	0	0	0	0	0
Phytelephas	0	0	0	0	0	0	0	0	0	0	0	0	0
Ravenea	0	0	0	0	0	0	0	0	0	0	0	0	0
Sabal	0	0	0	0	0	0	0	0	0	0	0	1	0
Trithrinax	0	0	0	0	1	0	0	0	0	1	1	1	0
Washingtonia	0	0	0	0	1	0	0	0	0	1	0	0	0
Agapanthus	0	0	0	0	0	0	0	0	0	0	0	1	0
Allium	1	0	1	0	0	0	0	0	0	0	0	0	0
Androstephium	0	1	0	0	1	0	1	1	0	1	0	1	1
Anemarrhena	0	1	0	1	0	0	0	0	0	0	0	0	0
Aphyllanthes	0	0	0	0	0	0	0	0	0	0	0	0	0
Asparagus	1	0	1	0	1	0	0	0	0	0	0	0	0
Beaucarnea	0	0	0	0	0	0	0	0	0	0	0	0	0
Behnia	0	0	0	0	0	0	0	0	0	0	0	0	0
Blandfordia	0	0	0	1	0	0	1	0	0	0	0	1	0
Bowiea	0	0	1	0	1	0	0	0	0	1	0	0	0
Cephalanthera	0	0	0	0	0	0	0	0	0	0	0	0	0
Corallorhiza	0	0	0	0	1	0	0	0	0	0	0	0	1
Cordyline	0	0	0	0	0	0	0	0	0	0	0	0	0
Dasylirion	0	0	0	0	0	0	0	0	0	0	0	0	0
Dendrobium	0	0	0	0	0	0	0	0	0	0	0	0	0
Dichelostemma	0	0	0	0	0	0	0	0	0	0	0	0	0
Doryanthes	0	0	0	0	0	0	0	0	0	0	0	1	0
Echeandia	0	0	1	0	0	0	0	0	0	0	0	0	0
Eriospermum	0	0	0	0	0	0	1	0	0	0	0	0	0
Eucharis	0	0	0	0	0	0	0	0	0	0	0	0	0
Haworthia	0	0	0	0	1	0	0	0	0	0	0	0	0
Isophysis	0	0	0	0	0	0	0	0	0	0	0	0	0
Kniphofia	0	0	0	0	0	0	0	0	0	0	0	0	0
Lanaria	0	0	0	0	0	0	0	0	0	0	0	0	0
Ledebouria	0	0	0	0	0	0	0	0	0	0	0	0	0
Liriope	0	0	0	0	0	0	0	0	0	0	0	0	0
Lycoris	0	0	1	0	0	0	0	0	0	0	0	0	0
Muscari	0	0	0	0	0	0	0	0	0	0	1	1	0
Oncidium	0	0	1	0	0	0	0	0	0	0	0	0	0
Phalaenopsis	0	0	0	0	0	0	0	0	0	0	0	0	0
Phormium	0	0	0	0	1	0	0	0	0	0	0	0	0
Polianthes	1	0	1	0	0	0	0	0	1	0	0	0	0
Rhodohypoxis	0	0	0	0	0	0	0	0	0	0	0	0	0
Scadoxus	0	0	0	0	0	0	0	0	0	0	0	0	0
Trichopetalum	0	0	1	0	0	0	0	0	0	0	0	0	0
Triteleia	0	0	1	0	0	0	0	0	0	0	0	1	0
Wullschlaegelia	0	0	0	0	0	0	0	0	0	0	0	0	0
Xanthorrhoea	0	0	0	0	0	0	0	0	0	0	0	0	0
Xeronema	0	0	0	0	0	0	0	0	0	0	0	0	0
Ambrosia	0	0	0	1	0	0	0	0	0	0	0	0	0
Antennaria	0	0	1	1	0	0	0	0	0	1	0	1	0
Artemisia	0	0	0	0	0	0	0	0	0	0	0	0	0
Dahlia	0	0	0	0	0	0	0	0	0	0	0	0	0
Diaspasis	0	1	0	0	0	0	0	0	0	0	0	1	0
Diplostephium	0	0	0	0	0	0	0	0	0	0	0	0	0
Goodenia	0	0	0	0	0	0	0	0	0	0	0	0	0
Helianthus	1	0	1	1	0	0	0	0	1	0	0	1	0
Heliopsis	0	0	0	0	0	0	0	0	0	0	0	0	0
Hymenopappus	0	0	1	1	0	0	0	0	0	0	0	0	0
Lactuca	0	0	0	0	0	0	0	0	0	0	0	1	1
Liatris	0	0	0	0	0	0	0	0	0	0	0	0	0
Nymphoides	0	0	0	0	0	0	0	0	0	0	0	0	0
Platycodon	0	1	1	1	1	0	0	0	1	1	0	0	0
Ratibida	0	0	0	0	0	0	0	0	0	0	0	0	0
Rudbeckia	0	0	0	1	0	0	0	0	0	0	0	1	0
Senecio	0	0	0	0	0	0	0	0	0	0	0	1	0
Thelesperma	0	0	0	1	0	0	0	0	0	0	0	0	0
Tragopogon	0	0	1	1	0	0	1	0	0	0	0	0	0
Austrobaileya	0	1	1	0	1	0	1	1	0	1	0	1	1
Ehretia	0	0	0	0	0	0	0	0	0	0	0	0	0
Oreocarya	0	0	0	0	0	0	0	0	0	0	0	0	0
Arabidopsis	0	0	1	0	0	0	0	0	0	0	0	1	0
Arabis	0	0	0	0	0	0	0	0	0	0	0	1	0
Brassica	1	0	1	0	0	0	1	0	1	0	0	1	0
Carica	1	0	0	0	0	0	0	0	0	0	0	0	0
Conringia	0	0	0	0	0	0	0	0	0	0	0	1	0
Lepidium	0	0	0	0	0	0	0	0	0	0	0	0	0
Salvadora	0	0	0	0	1	0	0	0	0	0	0	0	0
Schrenkiella	0	0	0	0	0	0	0	0	0	0	0	1	0
Tarenaya	0	0	0	0	0	0	0	0	0	0	0	0	0
Thlaspi	0	0	0	0	0	0	0	0	0	0	0	0	0
Cinnamodendron	0	0	0	0	0	0	0	0	0	0	0	0	0
Takhtajania	0	0	0	0	0	0	0	0	0	0	0	0	0
Amaranthus	0	0	0	0	0	0	0	0	0	0	0	1	0
Beta	1	0	0	0	0	0	0	0	0	0	0	0	0
Chenopodium	1	0	0	1	0	0	0	0	0	0	1	1	0
Delosperma	0	0	0	0	0	0	0	0	0	0	0	0	0
Ercilla	0	0	0	0	0	0	0	0	0	0	0	1	0
Fallopia	0	0	1	0	0	0	0	0	1	1	0	0	0
Halophytum	0	0	0	0	0	0	0	0	0	0	0	0	0
Limonium	0	0	0	0	0	0	1	0	0	0	0	0	0
Persicaria	0	1	1	1	0	0	1	0	0	0	0	1	0
Reynoutria	0	0	1	0	0	0	0	0	0	0	0	0	0
Rheum	1	1	1	1	1	1	1	0	1	1	1	1	0
Rumex	0	0	1	0	0	0	0	0	0	0	0	0	0
Sarcobatus	0	0	0	0	0	0	0	0	0	0	0	0	0
Silene	0	0	1	1	1	0	1	0	0	1	1	1	0
Canotia	0	0	0	0	0	0	0	0	0	0	0	1	0
Dicarpellum	0	0	0	0	0	0	0	0	0	0	0	0	0
Lepuropetalon	0	0	0	0	0	0	0	0	0	0	0	0	0
Mortonia	0	0	0	0	0	0	0	0	0	0	0	1	0
Parnassia	0	0	0	1	1	0	0	0	0	0	0	0	0
Plagiopteron	0	0	0	0	1	0	0	0	0	0	0	0	0
Stackhousia	0	1	1	1	1	0	1	0	0	0	0	0	0
Tripterococcus	0	0	0	0	0	0	0	0	0	0	0	0	0
Zinowiewia	0	1	0	1	1	0	0	0	0	1	0	1	0
Ceratophyllum	0	1	0	1	1	0	0	0	0	0	0	1	0
Anigozanthos	0	0	0	0	0	0	0	0	0	0	0	0	0
Eichhornia	0	0	0	0	0	0	0	0	0	0	0	0	0
Anisophyllea	0	0	0	1	0	0	1	0	0	0	0	0	0
Begonia	0	0	1	0	1	0	0	0	0	0	0	0	0
Citrullus	1	0	1	1	1	0	0	0	0	0	0	0	0
Corallocarpus	0	0	0	1	0	0	0	0	0	0	0	0	0
Coriaria	0	1	1	1	1	0	1	0	0	0	0	0	0
Cucumis	1	1	1	1	1	1	1	0	1	1	1	1	1
Datisca	0	0	0	0	0	1	0	0	0	0	0	0	0
Ecballium	0	0	0	1	0	0	0	0	0	0	0	0	0
Lagenaria	0	1	1	0	0	0	0	0	0	0	0	0	0
Marah	0	1	1	1	1	1	1	0	1	1	0	0	0
Octomeles	0	1	1	1	1	1	1	0	1	1	0	1	0
Symbegonia	0	0	0	0	0	0	0	0	0	0	0	0	0
Tetrameles	0	1	1	1	1	1	1	0	1	1	0	0	0
Xerosicyos	0	0	1	0	0	0	0	0	0	0	0	0	0
Aletris	0	0	1	0	0	0	0	0	0	0	0	1	0
Apteria	0	0	0	0	0	0	0	0	0	0	0	0	0
Burmannia	0	0	0	0	1	0	0	0	0	1	0	0	0
Cymbocarpa	0	0	1	0	0	0	0	0	0	0	0	0	0
Dioscorea	1	0	0	0	1	0	0	0	0	0	0	1	0
Gymnosiphon	0	0	0	0	0	0	0	0	1	0	0	1	0
Haplothismia	0	0	0	0	0	0	0	0	0	0	0	0	0
Hexapterella	0	0	0	0	1	0	0	0	0	0	0	0	0
Lophiola	0	0	0	0	0	0	0	0	0	0	0	0	0
Metanarthecium	0	0	1	1	0	0	0	0	0	1	0	1	0
Tacca	0	0	0	0	0	0	0	0	0	0	0	1	0
Dipsacus	0	0	1	0	0	0	0	0	0	0	0	0	0
Actinidia	0	1	1	1	0	0	1	0	0	1	0	0	0
Androsace	0	0	1	0	0	0	0	0	1	0	0	0	0
Arbutus	0	1	1	1	1	0	1	0	1	1	0	0	0
Calluna	0	0	1	0	0	0	0	0	0	0	0	0	0
Camellia	1	0	1	0	0	0	1	0	0	1	0	0	0
Ceratiola	0	1	1	1	1	0	1	0	1	0	0	0	0
Chamaedaphne	0	0	1	0	0	0	1	0	0	0	0	0	0
Clethra	0	0	0	0	0	0	0	0	0	0	0	0	0
Cosmelia	0	1	1	0	0	0	1	0	0	0	0	0	0
Cyrilla	0	0	1	0	1	0	0	0	0	0	0	0	0
Dracophyllum	0	1	1	1	1	0	1	0	0	0	0	0	0
Gaultheria	0	0	0	0	0	0	0	0	0	0	0	0	0
Gilia	0	0	0	0	0	0	0	0	0	0	0	0	0
Impatiens	0	1	1	1	1	0	1	0	0	1	0	1	0
Maesa	0	0	1	0	0	0	1	0	0	0	0	0	0
Manilkara	1	0	0	0	0	0	0	0	0	0	0	0	0
Monotropastrum	0	0	0	0	0	0	0	0	0	0	0	0	0
Prionotes	0	1	1	1	1	1	0	0	1	0	0	0	0
Rhododendron	0	0	0	0	0	0	0	0	0	0	0	0	0
Schima	0	1	1	1	1	0	1	0	1	1	0	0	0
Styrax	0	0	0	0	0	0	0	0	0	0	0	0	0
Vaccinium	1	1	1	1	1	0	1	0	0	1	1	0	0
Ammopiptanthus	0	1	1	1	1	1	1	0	1	1	0	1	0
Apios	0	0	0	0	0	0	0	0	0	0	0	0	0
Arachis	1	1	1	0	0	0	1	0	0	1	0	0	0
Astragalus	0	1	1	1	0	0	1	0	1	1	1	1	0
Cajanus	1	0	0	0	0	0	0	0	0	0	0	0	0
Chamaecrista	0	0	0	1	0	0	0	0	0	0	0	0	1
Cicer	1	0	1	0	0	0	0	0	0	1	0	1	0
Erythrina	0	0	0	0	1	1	0	0	1	1	0	1	0
Glycine	1	0	1	1	0	0	0	0	0	1	1	0	0
Ladeania	0	1	1	1	0	0	0	0	1	1	0	0	0
Lupinus	0	0	1	1	0	0	0	0	0	1	0	1	0
Medicago	0	1	1	1	0	0	1	0	1	1	0	0	0
Mezoneuron	0	0	1	0	0	0	1	0	0	0	0	0	0
Phaseolus	1	0	1	0	0	0	0	0	0	0	0	0	0
Polygala	0	0	0	1	0	0	0	0	0	0	0	0	0
Senna	0	1	1	1	0	0	1	0	0	0	0	0	0
Vigna	1	0	1	1	1	1	1	0	0	0	0	0	1
Wisteria	0	0	1	0	0	0	0	0	0	0	0	0	0
Zenia	0	0	1	0	0	0	1	0	0	0	0	0	0
Betula	0	0	1	0	0	0	1	0	0	0	0	0	0
Carya	1	0	0	0	0	0	0	0	0	0	0	0	0
Fagus	0	0	0	0	0	0	0	0	0	0	0	0	0
Nothofagus	0	0	0	0	0	0	0	0	0	0	0	0	0
Quercus	0	1	1	1	1	1	1	0	1	0	0	0	0
Garrya	0	0	0	0	0	0	0	0	0	0	0	0	0
Asclepias	0	0	0	0	1	0	0	0	0	0	0	0	0
Calotropis	0	0	0	0	0	0	0	0	0	0	0	0	0
Eustoma	0	0	1	0	1	0	1	0	1	0	1	0	0
Exochaenium	0	0	0	0	0	0	0	0	0	0	0	0	0
Luculia	0	0	1	0	0	0	0	0	0	0	0	0	0
Neolamarckia	0	0	1	0	1	0	0	0	0	1	0	0	0
Ophiorrhiza	0	0	1	0	0	0	0	0	0	0	0	0	0
Pentas	0	0	0	0	0	0	0	0	0	0	0	0	0
Psychotria	0	0	1	0	0	0	0	0	0	0	0	0	0
Pycnosphaera	0	0	0	0	0	0	0	0	0	0	0	0	0
Rhazya	0	0	1	0	1	0	0	0	0	0	0	0	0
Rogiera	0	0	1	0	0	0	0	0	1	0	0	0	0
Schinziella	0	0	0	0	0	0	0	0	0	0	0	0	0
Schultesia	0	0	0	0	0	0	0	0	0	0	0	0	0
Spigelia	0	0	0	0	0	0	0	0	0	0	0	0	0
Voyria	0	0	0	0	1	0	0	0	0	0	0	0	0
Voyriella	0	0	0	0	0	0	0	0	0	0	0	0	0
Geranium	0	0	0	0	0	0	0	0	0	0	0	0	0
Perrottetia	0	0	0	0	0	0	0	0	0	0	0	0	0
Tapiscia	0	1	1	1	1	1	1	0	1	1	0	1	0
Nothapodytes	0	0	1	0	0	0	0	0	0	0	0	0	0
Andrographis	0	0	0	0	0	0	0	0	0	1	0	0	0
Avicennia	0	0	1	1	0	0	0	0	0	0	0	1	0
Calceolaria	0	1	1	1	0	0	0	0	1	0	0	0	0
Conopholis	0	1	1	1	1	0	1	0	1	1	0	1	0
Dorcoceras	0	0	0	0	1	0	0	0	0	0	0	0	0
Erythranthe	0	1	1	1	1	1	0	0	1	1	0	1	0
Fraxinus	0	1	1	1	0	1	0	0	1	0	0	0	0
Hesperelaea	0	0	0	0	0	0	0	0	0	0	0	0	0
Lindernia	0	0	0	0	0	0	0	0	0	0	0	0	0
Mazus	0	0	0	0	0	0	0	0	0	0	0	0	0
Melampyrum	0	0	0	0	0	0	0	0	0	0	0	0	0
Monarda	0	0	0	0	0	0	0	0	0	0	0	0	0
Nepeta	0	0	0	0	0	0	0	0	0	0	0	0	0
Olea	1	0	1	0	1	1	0	0	0	0	0	0	0
Paulownia	0	1	1	1	1	0	1	0	1	1	0	1	0
Perilla	1	1	1	1	1	1	1	1	1	1	0	1	1
Phryma	0	0	1	1	0	1	0	0	0	0	0	0	0
Phtheirospermum	0	0	1	0	0	0	0	0	1	0	0	1	0
Pogostemon	0	0	0	0	0	0	0	0	0	0	0	1	0
Rehmannia	0	1	1	0	1	0	0	0	1	1	0	0	0
Salvia	0	0	0	1	0	0	0	0	1	0	0	1	0
Schizonepeta	0	1	1	1	1	1	1	1	1	1	1	1	1
Schlegelia	0	0	1	0	1	0	0	0	1	1	0	1	0
Scrophularia	0	1	1	1	0	1	1	0	1	1	0	0	0
Sesamum	1	1	1	1	1	1	0	0	1	1	0	1	0
Tectona	0	0	0	0	0	0	0	0	0	0	0	0	0
Teucrium	0	1	0	0	1	0	1	1	1	1	0	1	1
Torenia	0	0	0	0	0	0	0	0	0	0	0	0	0
Utricularia	0	1	1	1	1	0	0	0	1	1	0	0	0
Beilschmiedia	0	0	0	0	0	0	0	0	0	0	0	0	0
Cassytha	0	0	1	1	1	0	0	0	1	0	0	1	0
Cinnamomum	0	0	0	0	1	1	0	0	0	1	0	0	0
Cryptocarya	0	1	1	1	1	1	1	0	1	1	1	1	0
Doryphora	0	1	1	0	1	0	0	0	0	0	0	1	0
Hedycarya	0	0	0	0	0	0	0	0	1	0	0	0	0
Hortonia	0	0	0	0	0	0	0	0	0	0	0	0	0
Palmeria	0	0	0	0	1	0	0	0	0	0	0	0	0
Persea	1	1	0	0	0	0	0	0	0	0	0	1	0
Calochortus	0	0	1	1	1	0	0	0	0	1	0	0	0
Campynema	0	0	1	1	0	1	1	0	1	0	0	0	0
Colchicum	0	1	1	1	1	1	0	0	1	1	1	0	0
Corsia	0	0	0	0	0	0	0	0	0	0	0	0	0
Gloriosa	0	0	0	0	1	0	0	0	0	1	0	0	0
Lilium	0	0	1	0	0	0	0	0	0	1	0	0	0
Petermannia	0	0	1	1	0	0	0	0	0	1	0	0	0
Rhipogonum	0	1	1	1	0	0	0	0	0	0	0	1	0
Trillium	0	0	1	0	0	0	0	0	0	0	0	0	0
Horsfieldia	0	0	0	0	0	0	0	0	0	0	0	0	0
Knema	0	0	0	0	0	0	0	0	0	0	0	0	0
Myristica	1	0	1	0	0	0	0	0	0	0	0	1	0
Bhesa	0	1	0	0	0	0	0	0	0	0	0	1	0
Calophyllum	0	1	1	1	1	1	1	0	1	1	0	1	1
Carallia	0	0	0	0	0	0	0	0	0	0	0	0	0
Endospermum	0	0	0	0	0	0	0	0	0	0	0	0	0
Euphorbia	0	0	1	0	0	0	0	0	0	0	0	0	0
Flacourtia	1	0	0	0	0	0	0	0	0	0	0	0	0
Hevea	0	1	0	1	1	0	0	0	1	0	0	1	0
Humiria	0	0	0	0	1	0	0	0	0	0	0	1	0
Hypericum	0	0	1	0	0	0	0	0	0	0	0	0	0
Ixonanthes	0	0	0	0	0	0	0	0	0	0	0	0	0
Jatropha	0	0	0	0	0	0	0	0	0	0	0	0	0
Linum	0	0	0	0	0	0	0	0	0	0	0	0	0
Parinari	0	0	0	0	0	0	0	0	0	0	0	0	0
Plukenetia	1	1	1	1	0	0	1	0	0	0	1	0	0
Populus	0	1	1	1	1	0	1	0	1	1	0	1	0
Quiina	0	0	0	0	0	0	0	0	0	0	0	0	0
Ricinus	0	0	0	0	0	0	0	0	0	0	0	0	0
Rinorea	0	0	0	0	1	0	0	0	0	0	0	0	0
Tristellateia	0	0	0	0	0	0	0	0	0	0	0	0	0
Viola	0	0	0	0	0	0	0	0	0	0	0	0	0
Anisoptera	0	0	0	0	0	0	0	0	0	0	0	0	0
Aquilaria	0	0	1	1	0	1	0	0	0	0	0	1	0
Callirhoe	0	0	0	0	0	0	0	0	0	0	0	0	0
Gossypium	0	1	1	1	1	1	1	1	1	1	0	1	0
Grewia	0	0	1	1	0	0	0	0	1	0	0	0	0
Hibiscus	0	0	1	1	1	0	0	0	1	0	0	1	0
Sphaeralcea	0	0	0	0	0	0	0	0	0	0	0	0	0
Eucalyptus	0	0	1	0	0	0	0	0	0	1	0	0	0
Oenothera	0	0	0	0	0	0	0	0	1	0	0	0	0
Osbeckia	0	0	0	0	1	0	0	0	0	0	0	0	0
Psidium	0	1	1	0	0	0	1	1	1	1	1	1	1
Punica	1	0	0	0	0	0	0	0	0	0	0	0	0
Sonneratia	0	0	0	0	0	0	0	0	0	0	0	0	0
Trapa	0	0	0	0	0	0	0	0	0	0	0	0	0
Nymphaea	0	0	0	1	0	0	0	0	0	0	0	1	0
Afrostyrax	0	0	0	1	1	1	0	0	0	0	0	0	0
Averrhoa	0	0	0	0	0	0	0	0	0	0	0	0	0
Connarus	0	0	0	0	0	0	0	0	0	0	0	1	0
Elaeocarpus	0	1	0	1	1	0	0	0	0	0	0	1	0
Hua	0	0	0	0	0	0	0	0	0	0	0	0	0
Oxalis	0	0	0	0	0	0	0	0	0	0	0	0	0
Platytheca	0	0	0	1	0	0	0	0	0	0	0	1	0
Acanthochlamys	0	0	0	0	1	0	0	0	0	0	0	0	0
Andruris	0	0	0	0	0	0	0	0	0	0	0	0	0
Carludovica	0	0	0	0	0	0	0	0	0	0	0	0	0
Freycinetia	0	1	1	0	0	0	0	0	0	1	1	1	0
Kihansia	0	1	1	0	1	0	0	0	0	1	0	0	0
Ludovia	0	0	0	0	0	0	0	0	0	0	0	0	0
Pandanus	0	0	0	0	1	0	0	0	0	0	0	0	0
Pentastemona	0	0	0	0	0	0	0	0	0	0	0	1	0
Sciaphila	0	1	1	1	1	1	1	0	1	1	0	1	0
Seychellaria	0	0	0	0	0	0	0	0	0	0	0	0	0
Stemona	0	0	0	0	0	0	0	0	0	0	0	0	0
Talbotia	0	0	0	0	0	0	0	0	0	0	0	0	0
Triuris	0	0	0	0	1	0	0	0	0	0	0	0	0
Paracryphia	0	0	1	0	0	0	1	0	0	0	0	0	0
Piper	0	0	0	0	0	0	0	0	0	0	0	0	0
Saruma	0	0	0	0	0	0	0	0	0	0	0	0	0
Aegilops	0	0	0	0	0	0	0	0	0	0	0	0	0
Alloteropsis	0	0	0	1	0	0	0	0	0	0	0	0	0
Ananas	1	0	1	0	1	0	1	0	0	1	0	1	0
Brachiaria	0	0	0	0	0	0	0	0	0	0	0	0	0
Brachypodium	0	0	0	0	0	0	0	0	0	0	0	0	0
Cenchrus	0	0	0	0	0	0	0	0	0	0	0	1	0
Chasechloa	0	0	1	1	0	0	0	0	0	0	0	1	0
Ecdeiocolea	0	0	1	0	1	0	0	0	0	0	0	1	0
Elegia	0	0	0	0	0	0	0	0	0	0	0	0	0
Guzmania	0	1	0	1	1	0	1	0	1	1	0	1	0
Hordeum	1	0	1	1	0	0	0	0	1	0	0	1	0
Mayaca	0	0	0	0	0	0	0	0	0	0	0	0	0
Oropetium	0	0	1	1	0	0	0	0	0	0	0	0	0
Oryza	1	0	1	1	1	0	0	0	0	0	0	1	0
Saccharum	1	0	0	0	0	0	0	0	0	0	0	0	0
Sorghum	1	1	1	1	1	1	1	0	1	1	0	1	1
Sparganium	0	0	1	1	1	1	0	0	1	1	0	0	0
Sporobolus	0	0	0	0	1	0	0	0	0	0	0	1	0
Triticum	1	0	1	0	0	0	0	0	0	0	0	1	0
Zea	1	1	1	1	1	0	0	0	1	1	0	1	0
Macadamia	0	0	0	0	0	0	0	0	1	0	0	0	0
Nelumbo	0	0	1	0	1	0	0	0	1	0	0	0	0
Persoonia	0	0	1	0	0	1	0	0	0	0	0	0	0
Petrophile	0	0	0	0	0	0	0	0	0	0	0	0	0
Aconitum	0	0	0	0	0	0	0	0	1	0	0	0	0
Actaea	0	1	0	0	0	0	0	0	1	0	1	0	0
Aquilegia	0	0	0	0	0	0	0	0	0	0	0	0	0
Cissampelos	0	0	0	0	0	0	0	0	0	0	0	0	0
Coptis	0	0	0	0	0	0	0	0	0	0	0	0	0
Corydalis	0	0	0	0	0	0	0	0	0	0	0	0	0
Coscinium	0	1	1	1	0	0	0	0	1	1	0	0	0
Fibraurea	0	0	0	0	0	0	0	0	1	0	0	0	0
Ranunculus	0	0	0	0	0	0	0	0	0	0	0	0	0
Sanguinaria	0	0	0	0	0	0	0	0	0	0	0	0	0
Archiboehmeria	0	0	0	0	0	0	0	0	0	0	0	0	0
Boehmeria	0	0	0	0	1	1	0	0	1	0	0	1	0
Ceanothus	0	0	0	0	0	0	0	0	0	0	0	0	0
Cecropia	0	0	0	0	0	0	0	0	0	0	0	0	0
Droguetia	0	0	0	0	0	0	0	0	0	0	0	0	0
Ficus	0	0	0	0	0	0	0	0	0	0	0	0	0
Forsskaolea	0	0	0	0	0	0	0	0	0	0	0	0	0
Fragaria	1	0	0	0	0	0	0	0	0	0	0	1	0
Malus	1	1	1	1	1	0	1	0	1	1	1	0	1
Morus	1	1	1	1	1	1	1	0	1	1	1	1	0
Myriocarpa	0	0	0	0	1	0	0	0	0	0	0	0	0
Neodistemon	0	0	0	0	0	0	0	0	0	0	0	1	0
Parietaria	0	0	0	0	0	0	0	0	0	0	0	0	0
Pellionia	0	0	0	0	0	0	0	0	0	0	0	0	0
Pilea	0	0	0	0	1	1	0	0	0	0	0	0	0
Pipturus	0	0	0	0	0	0	0	0	0	0	0	0	0
Prunus	1	1	1	1	1	1	1	0	1	1	0	1	0
Pyrus	1	0	0	0	0	0	0	0	0	1	0	0	0
Rosa	0	0	0	0	0	0	0	0	0	0	0	0	0
Rubus	1	0	0	0	0	0	0	0	0	0	0	0	0
Sarcomphalus	0	1	1	1	1	1	0	0	0	0	0	1	0
Urera	0	0	0	0	0	0	0	0	0	0	0	0	0
Ziziphus	1	1	1	0	1	0	1	0	1	1	0	1	0
Anthobolus	0	0	1	0	0	0	0	0	0	0	0	0	0
Antidaphne	0	0	0	0	1	1	0	0	0	0	0	0	0
Benthamina	0	0	0	0	0	0	0	0	0	0	0	0	0
Berhautia	0	0	0	0	0	0	0	0	0	0	0	0	0
Cecarria	0	1	1	1	1	0	1	0	1	1	0	0	0
Cervantesia	0	0	1	0	1	0	0	0	0	0	0	0	0
Chaunochiton	0	0	1	0	1	0	0	0	0	0	0	0	0
Choretrum	0	0	1	0	0	0	1	0	0	0	0	0	0
Comandra	0	0	0	0	1	0	0	0	0	0	0	0	0
Dactylanthus	0	0	0	0	0	0	0	0	0	0	0	0	0
Decaisnina	0	0	1	0	0	0	0	0	0	0	0	0	0
Diogoa	0	1	1	1	0	0	1	0	1	1	0	1	0
Dulacia	0	0	1	0	1	0	0	0	1	0	0	0	0
Ileostylus	0	0	0	1	0	0	0	0	0	0	0	0	0
Jodina	0	0	0	0	0	0	0	0	0	0	0	0	0
Lepidoceras	0	0	0	0	0	0	0	0	0	1	0	0	0
Lepionurus	0	0	0	0	0	0	0	0	0	0	0	0	0
Leptomeria	0	0	0	0	1	0	0	0	0	0	0	0	0
Loranthus	0	0	0	0	0	0	0	0	0	0	0	0	0
Loxanthera	0	1	0	0	1	0	0	0	0	0	0	1	0
Malania	0	0	0	0	0	0	0	0	0	0	0	0	0
Nuytsia	0	0	1	0	0	0	0	0	0	0	0	0	0
Octoknema	0	0	1	0	0	0	1	0	0	0	0	0	0
Olax	0	0	1	0	0	0	0	0	0	0	0	0	0
Oliverella	0	0	0	0	1	0	1	0	0	0	0	1	1
Omphacomeria	0	0	1	0	0	0	0	0	0	0	0	0	0
Oncella	0	0	0	0	1	0	1	0	0	0	0	1	0
Ongokea	0	1	1	1	0	0	1	1	1	1	0	0	0
Osyridicarpos	0	0	0	0	0	0	0	0	0	0	0	1	0
Pentarhopalopilia	0	0	1	0	0	0	0	0	0	0	0	0	0
Phragmanthera	0	0	0	0	0	0	0	0	0	0	0	0	0
Ptychopetalum	0	0	0	0	0	0	0	0	0	0	0	0	0
Rhoiacarpos	0	0	1	0	0	0	0	0	0	0	0	0	0
Schoepfia	0	0	1	0	1	0	1	0	0	0	0	0	0
Scorodocarpus	0	0	1	0	0	0	0	0	0	0	0	1	0
Septulina	0	0	1	0	0	0	1	0	0	0	0	0	0
Strombosiopsis	0	0	0	0	0	0	0	0	0	0	0	0	0
Taxillus	0	1	1	1	1	1	0	0	1	1	1	0	0
Thesium	0	0	0	1	0	0	1	0	0	1	0	0	0
Anacardium	1	0	0	0	1	0	0	0	1	1	0	0	0
Biebersteinia	0	0	0	0	0	0	0	0	0	0	0	0	0
Citrus	1	1	1	1	1	0	1	0	1	1	0	1	0
Litchi	1	0	0	0	0	0	0	0	0	0	0	0	0
Mangifera	1	0	1	0	0	0	0	0	1	1	0	1	0
Nitraria	0	0	0	0	0	0	0	0	0	0	0	0	0
Xanthoceras	0	0	0	0	0	0	0	0	0	0	1	1	0
Aphanopetalum	0	1	1	1	1	0	1	1	1	1	1	1	0
Crassula	0	0	0	0	0	0	0	0	0	0	0	0	0
Myriophyllum	0	0	0	0	0	0	0	0	0	0	0	0	0
Mytilaria	0	0	0	0	0	0	0	0	0	0	0	0	0
Paeonia	0	0	1	0	1	1	0	0	1	0	0	0	0
Proserpinaca	0	0	0	0	0	0	0	0	0	0	0	0	0
Rhodoleia	0	0	0	0	1	0	0	0	0	0	0	0	0
Capsicum	1	1	1	1	1	1	1	1	1	1	1	1	1
Convolvulus	0	0	0	1	0	0	1	0	1	0	0	0	0
Evolvulus	0	0	0	1	1	0	0	1	1	0	0	1	0
Ipomoea	1	1	1	1	1	1	1	1	1	1	0	1	0
Nicotiana	0	1	1	1	1	1	1	1	1	1	1	1	1
Schizanthus	0	0	0	0	0	0	0	0	0	0	0	0	0
Solanum	1	1	1	1	1	1	1	1	1	1	1	1	1
Sphenoclea	0	0	1	1	0	1	1	1	1	1	0	1	1
Withania	0	0	0	0	0	0	0	0	0	0	0	0	0
Leea	0	0	0	0	0	0	0	0	0	0	0	0	0
Tetrastigma	0	0	0	0	0	0	0	0	0	0	0	0	0
Vitis	1	1	1	1	0	0	0	0	0	0	1	0	0
Costus	0	0	1	0	0	0	1	0	0	1	0	0	0
Curcuma	1	0	1	0	1	1	0	0	0	0	0	0	0
Hedychium	0	0	0	0	1	0	0	0	0	0	0	0	0
Musa	1	0	0	0	1	0	1	1	1	1	0	1	1
Orchidantha	0	0	0	0	0	0	0	0	0	0	0	0	0
Riedelia	0	0	0	0	0	0	0	0	0	0	0	0	0
Larrea	0	0	0	0	1	0	0	0	0	0	0	0	0
Mylia	0	0	0	0	0	0	0	0	0	0	1	0	0
Preissia	0	0	0	0	0	0	0	0	0	0	0	0	0
Neohodgsonia	0	0	0	0	0	0	0	0	0	0	0	0	0
Cheilolejeunea	0	0	0	0	0	0	0	0	0	0	0	1	0
Lejeunea	0	0	0	0	0	0	0	0	0	0	1	0	0
Treubia	0	0	0	0	0	0	0	0	0	0	1	0	0
Acrostichum	0	0	0	0	0	0	0	0	0	0	0	0	0
Adiantum	0	0	0	0	1	1	0	0	0	0	1	1	0
Azolla	0	0	0	0	0	0	0	0	0	0	0	0	0
Picea	0	0	0	0	0	0	0	0	0	0	0	0	0
Pinus	0	0	0	0	0	0	0	0	0	0	0	0	0
Carpoglyphus	0	0	0	0	0	0	0	0	0	0	0	0	0
Stomacarus	0	0	0	0	0	0	0	0	0	0	0	0	0
Tetranychus	0	0	0	1	0	0	0	0	0	0	0	0	0
Invertebrate Quercus	0	0	1	1	0	0	0	0	0	0	0	0	0
Lasioseius	0	0	0	0	0	0	0	0	0	0	0	0	0
Zoysia	0	0	0	0	0	0	0	0	0	0	0	0	0
Hemileius	0	0	0	0	1	0	0	0	0	0	1	0	0
Scheloribates	0	0	0	0	0	0	0	0	0	0	0	0	0
Oulenziella	0	0	0	0	0	0	0	0	0	0	0	0	0
Crotonia	0	0	0	0	0	0	0	0	0	0	0	0	0
Canestrinia	0	0	0	0	0	0	0	0	0	0	1	0	1
Paralycus	0	0	0	1	0	0	0	0	1	0	0	0	1
Platynothrus	0	0	0	0	0	0	0	0	0	0	0	0	0
Oribatula	0	0	0	0	0	0	0	0	0	0	0	0	1
Invertebrate Brassica	0	0	0	0	0	0	0	0	0	0	0	1	0
Invertebrate Beta	0	0	0	0	0	0	0	0	0	0	0	0	0
Panonychus	0	0	0	0	0	0	0	0	0	0	0	0	0
Onthophagus	0	0	0	0	0	0	0	0	0	0	1	0	0
Terpnacarus	0	0	0	0	0	0	0	0	0	0	0	0	0
Penthaleus	0	0	0	0	0	0	0	0	1	0	0	0	0
Macrocheles	0	0	0	0	0	0	0	0	0	0	0	0	0
Rostrozetes	0	0	0	0	0	0	0	0	0	0	0	0	0
Sellea	0	0	0	0	0	0	0	0	0	0	0	0	0
Czenspinskia	0	0	0	0	0	0	0	0	0	0	0	0	0
Eupelops	0	0	0	0	0	0	0	0	0	0	0	0	0
Unguizetes	0	0	0	0	0	0	0	0	0	0	0	0	0
Nehypochthonius	0	0	0	0	0	0	0	0	0	0	0	0	0
Protoribates	0	0	0	0	0	0	0	0	0	0	0	0	0
Archegozetes	0	0	0	0	0	0	0	0	0	0	0	0	0
Demodex	0	0	0	0	0	0	0	0	0	0	0	0	0
Prototritia	0	0	0	1	0	0	0	0	1	0	1	0	0
Dermatophagoides	0	0	0	0	0	0	0	0	0	0	0	0	0
Haplochthonius	0	0	0	0	0	0	0	0	0	0	0	0	0
Eniochthonius	0	0	0	0	0	0	0	0	0	0	0	0	0
Oripoda	0	0	0	0	0	0	0	0	0	0	0	0	0
Picidectes	0	0	0	0	0	0	0	0	0	0	0	0	1
Lardoglyphus	0	0	0	0	0	0	0	0	0	0	0	0	1
Pergamasus	0	0	0	0	0	0	0	0	0	0	0	0	0
Oryzomyopus	0	0	0	0	0	0	0	0	0	0	0	0	0
Tortonia	0	0	0	0	0	0	0	0	0	0	0	0	0
Phorytocarpais	0	0	0	0	0	0	0	0	0	0	0	0	0
Histiostomatidae	0	0	0	0	0	0	0	0	0	0	0	0	0
Cerophagus	0	0	0	0	0	0	0	0	0	0	0	0	0
Kanoetus	0	0	0	0	0	0	0	0	0	0	0	0	0
Gamasiphis	0	0	0	0	0	0	0	0	0	0	0	0	0
Histiostoma	0	0	0	0	0	0	0	0	0	0	0	0	0
Ctenacarus	0	0	0	0	0	0	0	0	0	0	0	0	0
Cosmochthonius	0	0	0	0	0	0	0	0	0	0	0	0	0
Cosmoglyphus	0	0	0	0	0	0	0	0	0	0	0	0	0
Myobia	0	0	0	0	0	0	0	0	0	0	0	0	0
Rhizoglyphus	0	0	0	0	0	0	0	0	0	0	0	0	0
Malaconothrus	0	0	0	0	0	0	0	0	0	0	0	0	0
Cyrthermannia	0	0	0	0	0	0	0	0	0	0	0	0	0
Rhysotritia	0	0	0	0	0	0	0	0	0	0	0	0	0
Trhypochthonius	0	0	0	0	0	0	0	0	0	0	0	0	0
Musicodamon	0	0	0	0	0	0	0	0	0	0	0	1	0
Euphrynichus	0	1	0	0	0	0	0	0	0	0	0	1	0
Mecysmauchenius	0	0	0	0	0	0	0	0	0	0	0	0	0
Draconarius	0	1	0	0	1	0	0	0	0	0	0	0	0
Nephila	0	1	1	1	1	1	1	1	1	1	0	1	1
Talaus	0	0	0	0	0	0	0	0	0	0	0	0	0
Xysticus	0	0	0	0	0	0	0	0	0	0	0	0	0
Araneoidea	0	0	0	0	0	0	0	0	0	0	0	0	0
Microdipoena	0	0	0	0	0	0	0	0	0	0	0	0	0
Neoscona	0	0	0	0	0	0	0	0	0	0	0	0	0
Araneus	0	0	0	0	0	0	0	0	0	0	0	0	0
Pardosa	0	0	0	0	0	0	0	0	0	0	0	0	0
Oxyopes	0	0	0	0	0	0	0	0	0	0	0	0	0
Stiphropus	0	0	0	0	0	0	0	0	0	0	0	0	0
Alcimochthes	0	0	0	0	0	0	0	0	0	0	0	0	0
Mecaphesa	0	0	0	0	0	0	0	0	0	0	1	0	1
Thomisidae	0	0	1	0	0	0	0	0	0	0	0	0	0
Tegenaria	0	0	0	0	0	0	0	0	0	0	0	0	0
Stegodyphus	0	0	0	0	0	0	0	0	0	0	0	0	0
Palpimanus	0	0	0	0	0	0	0	0	0	0	0	0	0
Xyphinus	0	0	0	0	0	0	0	0	0	0	0	0	0
Weintrauboa	0	0	0	0	0	0	0	0	0	0	0	1	0
Tridysderina	0	0	0	0	0	0	0	0	0	0	0	0	0
Trachelas	0	0	0	0	0	0	0	0	0	0	0	0	0
Anelosimus	0	0	0	0	0	0	0	0	0	0	0	0	0
Rahavavy	0	0	0	0	0	0	0	0	0	0	0	0	0
Theromaster	0	0	0	0	0	0	0	0	0	0	0	0	0
Fahrenholzia	0	0	0	0	0	0	0	0	0	0	0	0	1
Austropsopilio	0	0	0	0	0	0	0	0	0	0	0	0	0
Prionostemma	0	0	0	0	1	0	0	0	0	0	0	0	0
Fissiphallius	0	0	0	0	0	0	0	0	0	0	0	0	0
Sycophaga	0	0	0	0	0	0	0	0	0	0	0	0	0
Fangensis	0	0	0	0	0	0	0	0	0	0	0	0	0
Zootermopsis	0	0	0	0	0	0	0	0	0	0	0	0	0
Leiobunidae	0	0	0	0	0	0	0	0	0	0	0	0	0
Mesobuthus	0	0	0	0	0	0	0	0	0	0	0	0	0
Callipallene	0	0	0	0	0	0	0	0	0	0	0	0	0
Ammothella	0	0	0	0	0	0	0	0	0	0	0	0	0
Artemia	0	0	0	0	0	0	0	0	0	0	0	0	0
Chydorus	0	0	0	0	0	0	0	0	0	0	0	0	0
Jassa	0	0	0	0	0	0	0	0	0	0	0	0	0
Anchialina	0	0	0	0	0	0	0	0	0	0	0	0	0
Eriocheir	0	0	0	0	0	0	0	0	0	0	0	0	0
Paramesopodopsis	0	0	0	0	0	0	0	0	0	0	0	0	0
Holmesimysis	0	0	0	0	0	0	0	0	0	0	0	0	0
Reighardia	0	0	0	0	0	0	0	0	0	0	0	0	0
Tigriopus	0	0	0	0	0	0	0	0	0	0	0	0	0
Daphnia	0	0	0	0	0	0	0	0	0	0	0	0	0
Orchesella	0	0	0	0	0	0	0	0	0	0	0	0	0
Anurida	0	0	0	0	0	0	0	0	0	0	1	0	0
Isotomurus	0	0	0	0	0	0	0	0	0	0	0	0	0
Pogonognathellus	0	0	0	0	0	0	0	0	0	0	0	0	0
Crossodonthina	0	0	0	0	0	0	0	0	0	0	0	0	0
Sminthurus	0	0	0	0	0	0	0	0	0	0	0	0	0
Dactylopius	0	0	0	0	0	0	0	0	0	0	0	0	0
Fannia	0	0	0	0	0	0	0	0	0	0	1	1	0
Alloteratura	0	0	0	0	0	0	0	0	0	0	0	0	0
Blattella	0	0	0	0	0	0	0	0	0	0	0	0	0
Valgus	0	0	0	0	0	0	0	0	0	0	0	0	0
Triatoma	0	1	1	1	1	1	1	1	1	1	0	1	1
Sarcophaga	0	0	0	0	0	0	0	0	0	0	0	0	0
Trabutina	0	0	0	0	0	0	0	0	0	0	0	0	0
Maconellicoccus	0	0	0	0	0	0	0	0	0	0	0	0	0
Mycetophagus	0	0	0	0	0	0	0	0	0	0	0	0	0
Anisochrysa	0	0	0	0	0	0	0	0	0	0	0	0	0
Myrmecopterina	0	1	0	1	0	0	0	0	0	0	0	0	0
Sitodiplosis	0	1	0	0	1	0	0	0	0	1	0	0	0
Signiphora	0	0	0	0	0	0	0	0	0	0	0	0	0
Aonidiella	0	0	0	1	0	0	0	0	0	0	0	0	0
Perola	0	1	0	0	1	0	0	0	0	0	0	0	0
Pyrrhocoris	0	0	0	0	0	0	0	0	0	0	0	0	0
Holoparamecus	0	0	0	0	0	0	0	0	0	0	0	0	0
Thaumatomyia	0	0	0	0	0	0	0	0	0	0	0	0	0
Sephena	0	0	0	0	0	0	0	0	0	0	0	0	0
Homalodisca	0	0	0	0	1	0	0	0	0	0	0	0	0
Trioza	0	0	1	0	0	0	0	0	1	0	0	0	0
Xenanastatus	0	0	0	0	0	0	0	0	0	0	0	0	0
Cycloneda	0	0	0	0	0	0	0	0	0	0	0	0	0
Ornithoica	0	0	0	0	0	0	0	0	0	0	1	1	0
Drosophila	0	0	1	0	0	1	1	1	1	0	0	1	0
Bactrocera	0	0	0	1	1	1	0	1	1	0	0	1	0
Blattidae	0	0	0	0	0	0	0	0	0	0	0	0	0
Gargara	0	0	0	0	1	0	0	0	0	0	0	0	0
Hemerobius	0	0	0	0	0	0	0	0	0	0	0	0	0
Hartigia	0	0	0	0	0	0	0	0	0	0	0	0	0
Pieris	0	0	0	0	0	0	0	0	0	0	0	0	0
Sphyrometopa	0	0	0	0	0	0	0	0	0	0	0	0	0
Pharaxonotha	0	0	0	0	0	0	0	0	0	0	0	0	0
Musca	0	0	0	0	0	0	0	0	0	0	1	1	0
Microcentrum	0	0	0	0	0	0	0	0	0	0	0	0	0
Beameromyia	0	0	0	0	0	1	0	1	0	0	0	1	0
Heterogaster	0	0	0	0	0	0	0	0	0	0	0	0	0
Platyscapa	0	0	0	0	1	0	0	0	0	0	0	0	0
Frankliniella	0	0	0	0	0	0	0	0	0	0	0	0	0
Lagriinae	0	0	0	0	0	0	0	0	0	0	0	0	0
Glossina	0	0	0	0	0	0	0	0	0	0	0	0	0
Dryadaula	0	0	0	0	0	0	0	0	0	0	1	0	1
Gimantis	0	0	0	0	0	0	0	0	0	0	0	0	0
Ptyssoptera	0	0	0	0	0	0	0	0	0	0	0	0	0
Sceptuchus	0	0	0	0	0	0	0	0	0	0	0	0	0
Spondyliaspidinae	0	0	0	0	0	0	0	0	0	0	0	0	0
Notaris	0	0	0	0	1	0	0	0	0	0	0	0	0
Psychomora	0	0	0	0	1	0	0	0	0	0	1	1	0
Mylassa	0	0	0	0	0	0	0	0	0	0	0	0	0
Conura	0	0	0	0	0	0	0	0	0	0	0	0	0
Holochlora	0	0	1	0	0	0	0	0	0	0	0	0	0
Megalurothrips	0	0	0	0	0	0	0	0	0	0	0	0	0
Pteroptrix	0	0	0	0	0	0	0	0	0	0	0	0	0
Apis	0	0	0	0	0	0	0	0	0	0	0	0	0
Mayetiola	0	0	0	0	0	0	0	0	0	0	1	0	0
Leptothorax	0	0	0	0	0	1	0	0	0	0	1	0	0
Pristoderus	0	0	0	0	0	0	0	0	0	0	0	0	0
Samia	0	0	0	0	0	0	0	0	0	0	0	0	0
Cleonymus	0	0	0	0	0	0	0	0	0	0	0	0	0
Demarziella	0	0	0	0	1	1	0	0	0	0	1	0	0
Scolia	0	0	0	0	0	0	0	0	0	0	0	0	0
Monacon	0	0	0	0	0	0	0	0	0	0	0	0	0
Orthodera	0	0	0	0	0	0	0	0	0	0	0	0	0
Perthiola	0	0	0	0	0	0	0	0	0	0	0	0	0
Dastarcus	0	0	0	0	0	0	0	0	0	0	0	0	0
Pseudanaphothrips	0	0	0	0	0	0	0	0	0	0	0	0	0
Agapytho	0	0	0	0	0	0	0	0	0	0	0	0	0
Clastoptera	0	0	0	0	0	0	0	0	0	0	0	0	0
Spalangiopelta	0	0	0	0	0	0	0	0	0	0	0	0	0
Ferrisia	0	0	0	0	0	0	0	0	0	0	0	1	0
Papilio	0	0	0	0	0	0	0	0	0	0	0	0	0
Ceratosolen	0	0	0	0	0	0	0	0	0	0	0	0	0
Chilo	0	0	0	0	0	0	0	0	0	0	0	0	0
Oreogeton	0	0	0	0	1	0	0	1	0	0	0	1	0
Lipocalliini	0	0	0	0	0	0	0	0	0	0	0	0	0
Extatosoma	0	0	0	0	0	0	0	0	0	0	0	0	0
Petipirene	0	0	0	0	0	0	0	0	0	0	0	0	0
Ommatius	0	0	0	0	0	0	0	0	0	0	0	0	0
Anastrepha	0	0	0	0	0	0	0	1	0	0	0	1	0
Aphis	0	1	1	0	0	0	0	0	0	0	0	0	0
Eretmocerus	0	0	0	0	0	0	0	0	0	0	0	0	0
Eurytoma	0	0	0	0	0	0	0	0	0	0	0	0	0
Lipolexis	0	0	0	0	0	0	0	0	0	0	0	0	0
Xylocopa	0	0	0	0	0	0	0	0	0	0	0	0	0
Ceratitis	0	0	0	0	0	0	0	1	0	0	0	1	0
Ormenis	0	0	0	0	0	0	0	0	0	0	0	0	0
Aidos	0	0	0	0	0	0	0	0	0	0	0	0	0
Trichogramma	0	0	0	0	0	0	0	0	0	0	0	0	0
Chiletricha	0	0	0	0	0	0	0	0	0	0	0	0	0
Truxalis	0	1	1	1	0	0	0	0	0	0	0	0	0
Haematobia	0	0	0	0	0	0	0	1	0	0	0	1	0
Sciobia	0	0	0	0	0	0	0	0	0	0	0	0	0
Thrips	0	0	0	0	0	0	0	0	0	0	0	0	0
Eulaema	0	0	0	0	0	0	0	0	0	0	0	0	0
Bolitophila	0	0	0	0	0	0	0	0	0	0	0	0	0
Nasutitermes	0	0	0	0	0	0	0	0	0	0	1	0	0
Polistes	0	0	0	0	0	0	0	0	0	0	0	0	0
Dalcerides	0	0	0	0	0	0	0	0	0	0	0	0	0
Cirrospilus	0	0	0	0	0	0	0	0	0	0	0	0	0
Languria	0	0	0	0	0	0	0	0	0	0	0	0	0
Loxostege	0	0	0	0	0	0	0	0	0	0	0	0	0
Monochamus	0	0	0	0	0	0	0	0	0	0	0	0	0
Boros	0	0	0	0	0	0	0	0	0	0	0	0	0
Leptacinus	0	0	0	0	0	0	0	0	1	0	0	0	0
Oxytelus	0	0	0	0	0	0	0	0	0	1	0	1	0
Caprithrips	0	0	0	0	0	0	0	0	0	0	0	0	0
Myllaena	0	0	0	0	0	0	0	0	0	0	0	0	0
Frieseomelitta	0	0	0	0	0	0	0	0	0	0	0	0	0
Barbitistes	0	0	0	0	0	0	0	0	0	0	0	0	0
Platydecticus	0	0	0	0	0	0	0	0	0	0	0	0	0
Carausius	0	0	0	0	0	0	0	0	0	0	0	0	0
Veronatus	0	0	0	0	0	0	0	0	0	0	0	0	0
Elasmostethus	0	0	0	0	0	0	0	0	0	0	0	0	0
Aphelinus	0	0	0	0	0	0	0	0	0	0	0	0	0
Tanaocerus	0	0	0	0	0	0	0	0	0	0	0	0	0
Orasema	0	0	0	1	0	0	0	0	0	0	0	0	0
Lipara	0	0	0	0	0	0	0	0	0	0	0	0	0
Anchomenus	0	0	0	0	0	0	0	0	0	0	0	0	0
Georissus	0	0	0	0	0	0	0	0	0	0	0	0	0
Phaloria	0	0	0	0	0	0	0	0	0	0	0	0	0
Stenotarsus	0	0	0	0	0	0	0	0	0	0	0	0	0
Ruspolia	0	0	0	0	0	0	0	0	0	0	0	0	0
Anchastus	0	0	0	0	0	0	0	0	0	0	0	0	0
Scaralis	0	0	0	0	0	0	0	0	0	0	0	0	0
Pegesimallus	0	0	0	0	0	0	0	0	0	0	0	0	0
Acanthocasuarina	0	0	0	0	0	0	0	0	0	0	0	0	0
Trox	0	0	0	0	0	0	0	0	0	0	0	0	0
Eudarcia	0	0	0	0	0	0	0	0	0	0	0	0	0
Exorista	0	0	0	0	0	0	0	0	0	0	0	0	0
Microplitis	0	0	0	0	0	0	0	0	0	0	0	0	0
Spissistilus	0	0	0	0	0	0	0	0	0	0	0	0	0
Bemisia	0	0	0	0	0	0	0	0	0	0	0	0	0
Plutella	0	0	0	0	1	0	0	0	0	0	0	0	0
Omus	0	0	0	0	0	0	0	0	0	0	0	0	0
Graminella	0	0	0	0	0	0	0	0	0	0	0	0	0
Saropogon	0	0	0	0	0	0	0	1	0	0	0	1	0
Hermetia	0	0	0	0	0	0	0	1	0	0	0	1	0
Noia	0	0	0	0	0	0	0	0	0	0	0	0	0
Bombyx	0	0	0	0	0	0	0	0	0	0	0	0	0
Rhopalotria	0	0	0	0	0	0	0	0	0	0	0	0	0
Cryptogonus	0	0	0	0	0	0	0	0	0	0	0	0	0
Xyela	0	0	0	0	0	0	0	0	0	0	0	1	0
Leptopilina	0	0	0	0	0	0	0	0	0	0	0	0	0
Urodontus	0	0	0	0	0	0	0	0	0	0	0	0	0
Poecilomerus	0	0	0	0	0	0	0	0	0	0	0	0	0
Euryischomyia	0	0	0	0	0	0	0	0	0	0	0	0	0
Udeocoris	0	0	0	0	0	0	0	0	0	0	0	0	0
Ayyaria	0	0	0	0	0	0	0	0	0	0	0	0	0
Hoplistomerus	0	0	0	0	0	0	0	1	0	0	0	1	0
Diaphorina	0	0	0	0	0	0	0	0	0	0	0	0	0
Nephrotoma	0	0	0	0	0	0	0	0	0	0	0	0	0
Allenhyphes	0	0	0	0	0	0	0	0	0	0	0	0	0
Car	0	0	0	0	0	0	0	0	0	0	0	0	0
Leucospis	0	0	0	0	0	0	0	0	0	0	0	0	0
Elimaea	0	0	1	0	0	0	0	0	0	0	0	0	0
Rhyzobius	0	0	0	0	0	0	0	0	0	0	0	0	0
Dendroxena	0	0	0	0	0	0	0	0	0	0	0	1	0
Catonia	0	0	0	0	0	0	0	0	0	0	0	0	0
Coptodactyla	0	0	0	0	0	0	0	0	0	0	0	0	0
Atacamacris	0	0	0	0	0	0	0	0	0	0	0	0	0
Chironomus	0	0	0	0	0	0	0	0	0	0	0	0	0
Ormyrulus	0	0	0	0	0	0	0	0	0	0	0	0	0
Arachnophaga	0	0	0	0	0	0	0	0	0	0	0	0	0
Liposcelis	0	0	0	0	0	0	0	0	0	0	0	0	0
Opomydas	0	0	0	0	0	0	0	0	0	0	0	1	0
Tessaratoma	0	0	0	0	0	0	0	0	0	0	0	0	0
Stiphrolamyra	0	0	0	0	0	0	0	0	0	0	0	1	0
Hemigephyra	0	0	0	0	0	0	0	1	0	0	0	1	0
Perasis	0	0	0	0	0	0	0	1	0	0	0	1	0
Spelobia	0	0	0	0	0	0	0	1	0	0	0	1	0
Mycetina	0	0	0	0	0	0	0	0	0	0	0	0	0
Callicentrus	0	0	0	0	0	0	0	0	0	0	0	0	0
Conocephalus	0	0	1	0	0	0	0	0	0	0	0	0	0
Fulgoridae	0	0	0	0	0	0	0	0	0	0	0	0	0
Nephus	0	0	0	0	0	0	0	0	0	0	0	0	0
Sericoderus	0	0	0	0	0	0	0	0	0	0	0	0	0
Carpophilus	0	0	0	0	0	0	0	0	0	0	0	0	0
Meropathus	0	0	0	0	0	0	0	0	0	0	0	0	0
Hypothenemus	0	0	0	0	1	0	0	0	0	0	0	0	0
Drusilla	0	0	0	0	0	0	0	0	0	0	0	1	0
Tetraopes	0	0	0	0	0	0	0	0	0	1	0	0	0
Anaphothrips	0	0	0	1	0	0	0	0	0	0	0	0	0
Atractomorpha	0	0	0	0	0	0	0	0	0	0	0	0	0
Caccobius	0	0	0	0	0	0	0	0	0	0	0	0	0
Epirinus	0	0	0	0	0	0	0	0	0	0	0	0	0
Saphobius	0	0	0	0	0	0	0	0	0	0	0	0	0
Ateuchus	0	0	0	0	0	0	0	0	0	0	0	0	0
Paronthobium	0	0	0	0	0	0	0	0	0	0	0	0	0
Scarabaeus	0	0	0	0	0	0	0	0	0	0	1	0	0
Helictopleurus	0	0	0	0	0	0	0	0	0	0	0	0	0
Sarophorus	0	0	0	0	0	0	0	0	0	0	0	0	0
Scybalocanthon	0	0	0	0	0	0	0	0	0	0	0	0	0
Phalops	0	0	0	0	0	0	0	0	0	0	0	0	0
Megathoposoma	0	0	0	0	0	0	0	0	0	0	0	0	0
Anachalcos	0	0	0	0	0	0	0	0	0	0	0	0	0
Saphophagus	0	0	0	0	0	0	0	0	0	0	0	0	0
Anthonomus	0	0	0	0	0	0	0	0	0	0	0	0	0
Dryophthorus	0	0	0	0	0	0	0	0	0	0	0	0	0
Ocladius	0	0	0	0	0	0	0	0	0	0	0	0	0
Megauchenia	0	0	0	0	0	0	0	0	0	0	0	0	0
Holcocephala	0	0	0	0	0	0	0	0	0	0	0	0	0
Dirhinus	0	0	0	0	0	0	0	0	0	0	0	0	0
Dinoponera	0	1	0	0	0	0	0	0	0	0	0	0	0
Diphetor	0	0	0	0	0	0	0	0	0	0	0	0	0
Episyrphus	0	0	0	0	0	0	0	0	0	0	0	0	0
Lonchoptera	0	0	0	0	0	0	0	0	0	0	0	1	0
Aedes	0	0	0	0	0	0	0	0	0	0	0	0	0
Molobratia	0	0	0	0	0	0	0	0	0	0	0	0	0
Afroestricus	0	0	0	0	0	0	0	0	0	0	0	0	0
Laphystia	0	0	0	0	0	0	0	0	0	0	0	0	0
Prorates	0	0	0	0	0	0	0	0	0	0	0	0	0
Pelmatosilpha	0	0	0	0	0	0	0	0	0	0	0	1	0
Cartodere	0	0	0	0	0	0	0	0	0	0	0	1	0
Willistonina	0	0	0	0	0	0	0	0	0	0	1	0	0
Sphaeropsocidae	0	0	0	0	0	0	0	0	0	0	0	0	0
Lucilia	0	0	0	0	0	0	0	0	0	0	0	0	0
Phytomyza	0	1	0	0	0	0	0	0	0	0	0	0	0
Invertebrate Phaseolus	0	0	1	0	0	0	0	0	0	0	0	0	0
Caliothrips	0	0	0	0	0	0	0	0	0	0	0	0	0
Siphanta	0	0	0	0	0	0	0	0	0	0	0	0	0
Holotrichapion	0	0	1	0	0	0	0	0	0	0	0	0	0
Chlamydatus	0	0	0	0	0	0	0	0	0	0	0	0	0
Sphenophorus	0	0	0	0	0	0	0	0	0	0	0	0	0
Anagrus	0	0	0	0	0	0	0	0	0	0	0	0	0
Hypodacnella	0	0	0	0	0	0	0	0	0	0	0	0	0
Anascirtothrips	0	0	0	0	0	0	0	0	0	0	0	0	0
Trigonotylus	0	0	0	0	0	0	0	0	0	0	0	0	0
Proboscidoplocia	0	0	0	0	0	0	0	0	0	0	0	0	0
Belgica	0	0	0	0	0	0	0	0	0	0	0	0	0
Diplocoelus	0	0	0	0	0	0	0	0	0	0	0	0	0
Tettigonia	0	0	0	0	0	0	0	0	0	0	0	0	0
Urolabida	0	0	0	0	0	0	0	0	0	0	0	0	0
Nyctibora	0	0	0	0	0	0	0	0	0	0	0	0	0
Meilichius	0	0	0	0	0	0	0	0	0	0	0	0	0
Thyreus	0	0	0	0	0	0	0	0	0	0	0	0	0
Trochoideus	0	0	0	0	0	0	0	0	0	0	0	0	0
Minettia	0	0	0	0	0	0	0	0	0	0	0	0	0
Paracercopis	0	0	0	0	0	0	0	0	0	0	0	0	0
Indalmus	0	0	0	0	0	0	0	0	0	0	0	0	0
Leptataspis	0	0	0	0	0	0	0	0	0	0	0	0	0
Acricotopus	0	0	0	0	0	0	0	0	0	0	0	0	0
Rhipidia	0	0	0	0	0	0	0	0	0	0	0	0	0
Bactridium	0	0	0	0	0	0	0	0	0	0	0	0	0
Plesiomma	0	0	0	0	0	0	0	0	0	0	0	0	0
Baetis	0	0	0	0	0	0	0	0	0	0	0	0	0
Nabinae	0	0	0	0	0	0	0	0	0	0	0	0	0
Haltichella	0	0	0	0	0	0	0	0	0	0	0	0	0
Hypselosoma	0	0	0	0	0	0	0	0	0	0	0	0	0
Epilachna	0	0	0	0	0	0	0	0	0	0	0	0	0
Corixidae	0	0	0	0	0	0	0	0	0	0	0	0	0
Dendrophilus	0	0	0	0	0	0	0	0	0	0	0	0	0
Tupiocoris	0	0	0	0	0	0	0	0	0	0	0	0	0
Anopheles	0	0	0	0	0	0	0	0	0	0	0	0	0
Cramptonomyia	0	0	0	0	0	0	0	0	0	0	0	0	0
Synchroa	0	0	0	0	0	0	0	0	0	0	0	0	0
Lesteva	0	0	0	0	0	0	0	0	0	0	0	0	0
Meringis	0	0	0	0	0	0	0	0	0	0	0	0	0
Invertebrate Olea	0	0	0	0	0	0	0	0	0	0	0	0	0
Protoneura	0	0	0	0	0	0	0	0	0	0	0	0	0
Ascaloptynx	0	0	0	0	0	0	0	0	0	0	0	0	0
Meloe	0	0	0	0	0	0	0	0	0	0	0	0	0
Anorus	0	0	0	0	0	0	0	0	0	0	0	0	0
Trichoptera	0	0	0	0	0	0	0	0	0	0	0	0	0
Alipes	0	0	0	0	0	0	0	0	0	0	0	0	0
Mecistocephalus	0	0	0	0	0	0	0	0	0	0	0	0	0
Pselliodes	0	0	0	0	0	0	0	0	0	0	0	0	0
Doratogonus	0	0	0	0	0	0	0	0	0	0	1	0	0
Cherokia	0	0	0	0	0	0	0	0	0	0	0	0	0
Geukensia	0	0	0	0	0	0	0	0	0	0	0	0	0
Acusta	0	0	0	0	0	0	0	0	0	0	0	0	0
Alinda	0	0	0	0	1	0	0	0	0	0	0	0	0
Arion	0	0	0	0	0	0	0	0	0	0	1	0	0
Limicolaria	0	0	0	0	0	0	0	0	0	0	0	0	0
Laevicaulis	0	0	0	0	0	0	0	0	0	0	0	0	0
Umbraculum	0	0	0	0	0	0	0	0	0	0	0	0	0
