## Supplementary material for "Contrasting Impacts of the Anthropogenic Environment on the Diet of Long-tailed Macaques (*Macaca fascicularis*) in Southeast Asia": Analysis Data

Site	Water_Days	Tourism_Days	Offering_weight_kg/day	Forest_m2	Rice_m2	Urban_m2	Population_size	Elevation_m	AvgDietRich	AvgCropRich	AvgCropPercent	CoreDietRich	Similarity
AN	244	365	75	510781	724907	32233	50	109	51	12	23.52941176	51	NA
AS	244	91	0.4	536319	123203	102191	40	730	97.5	19.5	19.714728	157	0.111819235
BG	91	244	10	0	131	0	100	213	109.375	19.375	18.88845845	97	0.125579374
BP	91	91	0.4	0	0	6546	45	270	214.6666667	36.33333333	17.13260788	186	0.247585941
BT	91	244	33.5	0	0	0	25	1717	33	9	27.27272727	33	NA
CK	91	91	0.8	977641	0	0	50	647	137.3333333	22.5	17.31440028	126	0.157976053
LM	365	91	2.5	180053	0	127074	60	754	157.8333333	23.5	16.16918594	152	0.181730398
MK	365	91	1.3	566899	298983	87969	60	630	108.8571429	16.85714286	15.40446783	57	0.124979308
PL	244	244	40	106198	0	34488	200	679	86	19.5	23.61311866	89	0.098493627
PU	365	365	100	36002	807051	72013	400	62	43.71428571	8.571428571	19.55313882	31	0.049495117
TK	91	91	5	417946	114393	23372	75	70	130.125	25.125	19.95389862	101	0.149623407
UL	91	365	60	0	0	23372	300	80	87.5	19	22.36652639	102	0.10023175
