## Supplementary material for "Contrasting Impacts of the Anthropogenic Environment on the Diet of Long-tailed Macaques (*Macaca fascicularis*) in Southeast Asia": Analysis Data

Site	Population.size	Elevation	Water.days	Forest	Urban.Area	AvgDietRich	AvgCropRich	AvgCropPercent	CoreDietRich	Similarity
AP	26	16	146	186510	233938	110	19.25	17.37959	104	0.114736842
BB	38	48	365	314036	125240	125.9166667	21.41667	19.07113	80	0.131491228
BT	198	100	365	277394	123908	145.0833333	23.66667	17.14029	103	0.151666667
LP	96	18	365	226269	152041	156.8	22.6	12.69924	118	0.164
MR	325	30	365	442000	556740	182.3333333	32	18.84126	170	0.190877193
OUT	114	39	365	221477	174711	189.8181818	28.45455	15.55074	138	0.198755981
US	69	20	365	199996	120724	104.4444444	19	19.35928	62	0.108888889
WW	15	13	146	187922	63871	127.25	20	15.72969	149	0.132894737
